# A regulatory module driving the recurrent evolution of irreducible molecular complexes

**DOI:** 10.1101/2024.09.16.613340

**Authors:** Polina Tikanova, James Julian Ross, Andreas Hagmüller, Florian Pühringer, Pinelopi Pliota, Daniel Krogull, Valeria Stefania, Manuel Hunold, Alevtina Koreshova, Anja Koller, Ivanna Ostapchuk, Jacqueline Okweri, Joseph Gokcezade, Peter Duchek, Gang Dong, Eyal Ben-David, Alejandro Burga

## Abstract

To sustain life, molecular complexes require the concerted action of multiple proteins, each relying on one another to perform intricate tasks. However, how such interdependent protein interactions evolve in the first place is poorly understood. To address this, we investigated the origins of a group of fast-evolving genetic parasites—toxin-antidote elements—which boil down this dilemma to a simple question: what came first, the toxin or the antidote? By integrating quantitative genetics, biochemistry, and evolutionary genomics, we discovered that toxins and antidotes can arise simultaneously through the duplication of a regulatory module comprising an F-box protein in linkage to its substrate. Our findings provide one solution to the recurrent emergence of mutual dependence in protein complexes and illustrate in detail how complexity can swiftly arise from simplicity.
