## Supplementary material for "A regulatory module driving the recurrent evolution of irreducible molecular complexes": Data_S1

### Sheet: Sheet1
Cross setup			Figure	Purpose	Number of offspring			Wild-type					Delayed					Arrest or sterile					Larval arrest					Embryonic arrest					Genotyping
TA	Hermaphrodite	Male			Repeats	# F1s	# F2s	Total	NIC/NIC	NIC/EG	EG/EG	not genotyped	Total	NIC/NIC	NIC/EG	EG/EG	not genotyped	Total	NIC/NIC	NIC/EG	EG/EG	not genotyped	Total	NIC/NIC	NIC/EG	EG/EG	not genotyped	Total	NIC/NIC	NIC/EG	EG/EG	not genotyped	Genotyped WT	Genotyped affected	Primer 1	Primer 2	Comments
klmt-1/kss-1	Qx2343	EG6180	1C, S1A	Chr. V TA characterisation	2	20	200	138	38	96	0	4	2	0	1	1	0	1	0	1	0	0	48	0	1	40	7	11	1	2	6	2	134	53	AGACACTCTGAAACGTGCGTTG	CACTGTTCGAAAGTGGACGTC	446bp for Chr. V NIL, 318bp for EG6180
klmt-1/kss-1	EG6180	Qx2343	S1A	Chr. V TA characterisation switched parents	2	20	200	156	41	113	2	0	1	0	0	1	0	0	0	0	0	0	38	0	1	32	5	5	0	1	4	0	156	39
klmt-1/kss-1	INK303	EG6180	1C	klmt-1 knock-out	2	20	200	196	30	110	53	3	0	0	0	0	0	0	0	0	0	0	0	0	0	0	0	4	0	0	0	4	193	0
klmt-1/kss-1	INK63	EG6180	S9C	3xFLAG::KLMT-1 toxicity	2	18	180	133	47	84	1	1	16	0	1	15	0	1	0	1	0	0	25	0	0	11	14	5	0	0	0	5	132	28
klmt-1/kss-1	INK66	EG6180	3C	KLMT-1::3xFLAG toxicity	2	20	200	151	47	62	1	41	3	0	1	2	0	3	0	1	1	1	40	0	0	18	22	3	0	1	0	2	110	24
klmt-1/kss-1	INK169	EG6180	S8B	KLMT-1::mNeonGreen toxicity	1	9	90	88	25	42	20	1	2	0	2	0	0	0	0	0	0	0	0	0	0	0	0	0	0	0	0	0	87	2
klmt-1/kss-1	INK581	EG6180	S9C	3xFLAG::KLMT-1-ΔC toxicity	1	13	120	106	28	49	29	0	12	1	7	4	0	0	0	0	0	0	2	1	1	0	0	0	0	0	0	0	106	14
klmt-1/kss-1	INK277	EG6180	S9C	ΔN-KLMT-1::3xFLAG toxicity	2	17	168	155	22	46	33	54	1	0	1	0	0	4	0	0	0	4	1	0	0	0	1	7	2	1	0	4	101	4
klmt-1/kss-1	INK631	INK563	S1E	3xFLAG::KSS-1 overexpression rescue	1	10	99	89	21	42	22	4	5	0	4	1	0	0	0	0	0	0	0	0	0	0	0	5	0	3	0	2	85	8
klmt-1/kss-1	INK783	INK777	S14B	3xFLAG::KSS-1[R323_V328delinsINDDTL] overexpression rescue	1	10	100	72	24	47	1	0	26	1	0	16	9	0	0	0	0	0	0	0	0	0	0	2	0	0	2	0	72	19
pzl-1/kss-2	INK324	EG6180	S10A	pzl-1 knock-out	2	22	220	167	33	94	38	2	26	5	13	6	2	9	0	2	3	4	1	0	0	0	1	17	2	3	3	9	165	37	TTCACCCGTCAATCGCTTCT	GAGAAAGCGACAGCATGAGC	529bp for Chr. V NIL, 612bp for EG6180
pzl-1/kss-2	Qx2341	INK590	S10F	EG-KSS-2[G297R] mutant rescue	2	19	216	205	57	97	51	0	8	3	4	1	0	0	0	0	0	0	1	0	0	0	1	2	0	0	0	2	205	8
TA	Hermaphrodite	Male	Figure	Purpose	Repeats	# F1s	# F2s	Total	NIC/NIC	NIC/KO	KO/KO	n.g.	Total	NIC/NIC	NIC/KO	KO/KO	n.g.	Total	NIC/NIC	NIC/KO	KO/KO	n.g.	Total	NIC/NIC	NIC/KO	KO/KO	n.g.	Total	NIC/NIC	NIC/KO	KO/KO	n.g.	Genotyped WT	Genotyped affected	Primer 1	Primer 2	Comments
klmt-1/kss-1	INK422	Qx2343	1C	klmt-1/kss-1 knock-out	2	20	200	151	45	86	0	20	0	0	0	0	0	0	0	0	0	0	42	0	0	16	26	7	0	0	1	6	131	17	TGTGCCGCCTCTCCTGAATTTA	ACGGTGTTTCAGGATAGACGAGA	857bp, sequence with primer 1
pzl-1/kss-2	INK485	Qx2341	S10A	pzl-1/kss-2 knock-out	2	17	255	178	57	113	2	6	9	1	1	7	0	9	1	5	3	0	51	1	0	42	8	8	1	1	3	3	172	66	ATTCGACTGCCAGATGTTCCCA	TTGCGACACAGGGATAACTCAGT	519bp, sequence with primer 1
TA	Hermaphrodite	Male	Figure	Purpose	Repeats	# F1s	# F2s	Total	EG/EG	EG/KO	KO/KO	n.g.	Total	EG/EG	EG/KO	KO/KO	n.g.	Total	EG/EG	EG/KO	KO/KO	n.g.	Total	EG/EG	EG/KO	KO/KO	n.g.	Total	EG/EG	EG/KO	KO/KO	n.g.	Genotyped WT	Genotyped affected	Primer 1	Primer 2	Comments
hyde-1/kss-3	EG6180	INK1092	S12B	HYDE-1[E277K] supressor mutation test	1	15	150	98	27	66	3	2	7	1	1	3	2	5	0	2	0	3	15	0	2	5	8	25	1	1	3	20	96	19	ATTCCATTGATCTCACCCCCTGG	TTCTGGCTGGGAAAAAGGGTTCT	1506bp for kss-3.1-4 KO, 645bp for EG6180*
hyde-1/kss-3	INK1095	EG6180	4D	HYDE-1[P286L] supressor mutation test	1	15	150	101	35	65	1	0	3	0	1	2	0	4	2	1	0	1	10	0	0	3	7	32	0	0	12	20	101	21
hyde-1/kss-3	INK1095m x EG6180 (F1)	INK1095	S12C	Maternal backcross for hyde-1/kss-3 TA	1	7	139	77	0	55	9*	13	11	0	0	10	1	8	0	0	6	2	26	0	0	2	24	17	0	0	0	17	64	18
hyde-1/kss-3	INK1095	INK1095m x EG6180 (F1)	S12C	Paternal backcross for hyde-1/kss-3 TA	1	6	120	114	0	44	41	29	0	0	0	0	0	0	0	0	0	0	0	0	0	0	0	6	0	0	0	6	85	0
hyde-1/kss-3	INK1164	EG6180	S12B	hyde-1/kss-3 knock-out	1	9	90	62	25	35	1	1	3	0	0	3	0	0	0	0	0	0	14	1	1	4	8	11	0	0	2	9	61	11	GTAGTGACCCGACAGAAGCTGAT	TGAAAAAGGAGCTTTGAAGGCCG	948bp for EG6180, 599bp for hyde-1 KO
TA	Hermaphrodite	Male	Figure	Purpose	Repeats	# F1s	# F2s	Total	NIC/NIC	NIC/KO	KO/KO	n.g.	Total	NIC/NIC	NIC/KO	KO/KO	n.g.	Total	NIC/NIC	NIC/KO	KO/KO	n.g.	Total	NIC/NIC	NIC/KO	KO/KO	n.g.	Total	NIC/NIC	NIC/KO	KO/KO	n.g.	Genotyped WT	Genotyped affected	Primer 1	Primer 2	Comments
hyde-1/kss-3	INK1092m x INK1064 (F1)	INK1092	S12G	NIC-HYDE-1 toxicity	1	7	140	109	1	40	45	23	1	0	0	1	0	8	0	2	1	5	0	0	0	0	0	22	0	4	2	16	86	10	ATTCCATTGATCTCACCCCCTGG	TTCTGGCTGGGAAAAAGGGTTCT	1506bp for kss-3.1-4 KO, 645bp for NIC203
											* 6 out of 9 had affected phenotype as larvae but they developed into adults																										*INK1092 and INK1095 have fars-3 tagged with mScarlet. fars-3 is genetically linked to hyde-1/kss-3 locus, so we use primers that differentiate tagged and untagged fars-3 as a proxy for hyde-1/kss-3 genotypes
