## Supplementary material for "A regulatory module driving the recurrent evolution of irreducible molecular complexes": Data_S2

#NIC_funID	fun_ID_EG|evalue|query_cov|perc_ident	proteinID_Celegans|evalue|query_cov|perc_ident	TPM
FUN_015360-T1	FUN_014829-T1|0.0|100|100.000	tr|Q4TT98|Q4TT98_CAEEL|0.0|83|65.665	25.210685
FUN_015361-T1	0 hits were found in EG	tr|Q94403|Q94403_CAEEL|4.5|67|36.585	0.367474
FUN_015362-T1	FUN_014831-T1|0.0|100|100.000	sp|P46565|SRG8_CAEEL|0.66|33|33.846	0.135723
FUN_015363-T1	FUN_014833-T1|0.0|96|100.000	tr|A0A9S1|A0A9S1_CAEEL|0.11|13|32.653	11.711087
FUN_015364-T1	FUN_014834-T1|0.0|100|100.000	sp|Q93796|NRF5_CAEEL|0.0|96|85.958	16.140593
FUN_015365-T1	FUN_014835-T1|0.0|100|99.928	tr|Q93795|Q93795_CAEEL|0.0|94|84.404	16.336795
FUN_015366-T1	FUN_014836-T1|0.0|100|100.000	sp|Q93794|SEL10_CAEEL|0.0|99|79.422	40.843052
FUN_015367-T1	FUN_014838-T1|0.0|100|100.000	sp|Q9NLC2|HM24_CAEEL|5.57e-96|99|69.767	9.825818
FUN_015368-T1	FUN_014840-T1|0.0|52|100.000	tr|Q93759|Q93759_CAEEL|0.0|87|87.912	27.311456
FUN_015369-T1	FUN_014841-T1|0.0|100|100.000	tr|Q93764|Q93764_CAEEL|0.0|99|98.855	3.150130
FUN_015370-T1	FUN_014841-T1|0.0|100|99.491	tr|Q93764|Q93764_CAEEL|2.27e-75|99|94.167	4.252167
FUN_015371-T1	FUN_014841-T1|0.0|100|99.606	tr|Q93764|Q93764_CAEEL|4.57e-75|98|88.060	3.892613
FUN_015372-T1	FUN_014842-T1|0.0|100|99.961	tr|Q93763|Q93763_CAEEL|0.0|99|77.051	42.189853
FUN_015372-T2	FUN_014842-T2|0.0|100|99.960	tr|Q93763|Q93763_CAEEL|0.0|98|76.905	9.120494
FUN_015373-T1	FUN_014843-T1|0.0|100|100.000	tr|E5QCH3|E5QCH3_CAEEL|0.0|99|75.514	77.666852
FUN_015374-T1	FUN_014844-T1|0.0|100|100.000	sp|Q93761|YXEK_CAEEL|0.0|99|95.208	50.221973
FUN_015375-T1	FUN_014845-T1|7.60e-170|60|99.392	tr|Q9UAQ8|Q9UAQ8_CAEEL|1.51e-35|81|37.427	0.032527
FUN_015376-T1	FUN_014845-T1|0.0|98|99.880	tr|Q19239|Q19239_CAEEL|8.03e-100|96|51.282	0.232649
FUN_015377-T1	FUN_014846-T1|4.74e-118|100|100.000	tr|Q0G820|Q0G820_CAEEL|8.14e-28|74|76.786	3.758140
FUN_015378-T1	FUN_014847-T1|0.0|100|99.888	tr|Q93543|Q93543_CAEEL|2.48e-163|95|51.440	1.746877
FUN_015379-T1	FUN_014848-T1|0.0|100|99.912	tr|Q93546|Q93546_CAEEL|0.0|99|93.634	18.584771
FUN_015380-T1	FUN_014849-T1|0.0|100|100.000	tr|Q52GY4|Q52GY4_CAEEL|1.57e-34|99|75.145	2.469034
FUN_015381-T1	FUN_014850-T1|0.0|100|100.000	tr|Q93545|Q93545_CAEEL|2.66e-155|99|87.149	37.891203
FUN_015382-T1	FUN_014851-T1|0.0|100|100.000	tr|G5EFQ6|G5EFQ6_CAEEL|5.04e-154|95|55.234	2.032905
FUN_015383-T1	FUN_014852-T1|0.0|100|100.000	tr|Q52GX9|Q52GX9_CAEEL|5.40e-144|79|57.289	16.290131
FUN_015384-T1	FUN_014853-T1|0.0|98|99.287	tr|Q8I4L6|Q8I4L6_CAEEL|6.41e-130|90|46.875	9.578453
FUN_015385-T1	FUN_014854-T1|0.0|94|99.931	tr|O02360|O02360_CAEEL|0.0|81|61.184	0.816301
FUN_015386-T1	FUN_014855-T1|1.18e-139|100|100.000	tr|O02355|O02355_CAEEL|4.17e-34|87|70.886	0.000000
FUN_015387-T1	FUN_014856-T1|0.0|100|99.000	tr|O02355|O02355_CAEEL|1.72e-152|99|77.778	0.019900
FUN_015388-T1	FUN_014857-T1|0.0|100|100.000	tr|G5EDT4|G5EDT4_CAEEL|0.0|97|85.525	35.322908
FUN_015389-T1	FUN_014858-T1|0.0|100|99.778	tr|Q9XVJ5|Q9XVJ5_CAEEL|5.13e-80|97|81.699	28.404160
FUN_015390-T1	FUN_014858-T1|7.56e-73|77|100.000	tr|Q9XVJ5|Q9XVJ5_CAEEL|9.21e-24|87|79.661	27.520490
FUN_015391-T1	FUN_014859-T1|0.0|100|99.932	tr|P90956|P90956_CAEEL|0.0|99|86.634	9.311352
FUN_015392-T1	FUN_014860-T1|0.0|100|100.000	sp|Q09458|YQ37_CAEEL|1.88e-82|58|51.838	1.686692
FUN_015393-T1	FUN_014861-T1|0.0|100|100.000	tr|H9G306|H9G306_CAEEL|0.0|83|80.204	5.329361
FUN_015394-T1	FUN_014861-T1|0.0|99|99.951	tr|H9G306|H9G306_CAEEL|0.0|99|79.632	5.286986
FUN_015395-T1	FUN_014862-T1|0.0|100|100.000	tr|I7J4D0|I7J4D0_CAEEL|1.13e-39|61|51.880	3.246388
FUN_015396-T1	FUN_014863-T1|0.0|99|100.000	sp|P34338|YK14_CAEEL|5.82e-06|89|31.967	2.480342
FUN_015397-T1	FUN_014864-T1|0.0|100|100.000	tr|Q9XVL8|Q9XVL8_CAEEL|0.0|99|89.792	16.346452
FUN_015398-T1	FUN_014865-T1|0.0|100|99.949	tr|G5ED97|G5ED97_CAEEL|0.0|89|75.050	20.731612
FUN_015398-T2	FUN_014865-T1|0.0|96|99.824	tr|G5ED97|G5ED97_CAEEL|0.0|95|78.238	1.065988
FUN_015399-T1	FUN_014866-T1|0.0|100|100.000	tr|Q9XVL9|Q9XVL9_CAEEL|0.0|99|88.793	4.704886
FUN_015400-T1	FUN_014867-T1|0.0|100|99.968	sp|P90897|RDE12_CAEEL|8.30e-164|51|53.909	54.015115
FUN_015401-T1	FUN_014868-T1|0.0|100|100.000	tr|Q9XVM0|Q9XVM0_CAEEL|0.0|97|87.451	38.930165
FUN_015402-T1	FUN_014869-T1|0.0|100|100.000	tr|Q9XXT5|Q9XXT5_CAEEL|0.0|99|85.302	57.473689
FUN_015403-T1	FUN_014870-T1|0.0|100|100.000	tr|Q9XXT5|Q9XXT5_CAEEL|1.05e-136|79|75.281	6.850810
FUN_015404-T1	FUN_014871-T1|0.0|100|100.000	tr|Q9U3D0|Q9U3D0_CAEEL|0.0|99|80.048	2.298442
FUN_015405-T1	FUN_014872-T1|0.0|100|100.000	tr|G5EC45|G5EC45_CAEEL|0.0|94|77.149	50.942076
FUN_015406-T1	FUN_014873-T1|0.0|100|100.000	tr|Q20727|Q20727_CAEEL|1.06e-101|99|55.418	20.289638
FUN_015407-T1	FUN_014874-T1|0.0|100|100.000	sp|Q20719|NDUV2_CAEEL|4.25e-175|99|96.653	175.163870
FUN_015408-T1	FUN_014875-T1|0.0|100|99.945	tr|Q20720|Q20720_CAEEL|0.0|70|77.919	51.729764
FUN_015409-T1	FUN_014876-T1|8.79e-100|100|100.000	tr|Q6BES8|Q6BES8_CAEEL|4.37e-38|98|87.500	623.280976
FUN_015410-T1	FUN_014877-T1|0.0|100|99.718	tr|Q7JLC8|Q7JLC8_CAEEL|3.00e-50|82|92.784	10.172090
FUN_015411-T1	FUN_014878-T1|0.0|100|99.691	tr|Q20721|Q20721_CAEEL|1.46e-126|99|79.907	0.755840
FUN_015412-T1	FUN_014879-T1|0.0|75|89.312	tr|Q22481|Q22481_CAEEL|1.19e-99|93|61.290	0.260908
FUN_015413-T1	FUN_014882-T1|0.0|100|92.726	tr|Q21750|Q21750_CAEEL|0.0|98|74.090	2.943860
FUN_015414-T1	FUN_014885-T1|0.0|89|87.227	tr|Q7JL79|Q7JL79_CAEEL|7.35e-132|99|73.333	0.026057
FUN_015415-T1	FUN_014886-T1|0.0|23|92.925	tr|Q7JL79|Q7JL79_CAEEL|2.49e-145|90|81.590	0.068732
FUN_015416-T1	FUN_014889-T1|0.0|79|93.624	tr|O45309|O45309_CAEEL|3.05e-109|79|73.232	0.246928
FUN_015417-T1	FUN_014891-T1|1.02e-89|90|96.465	sp|Q19714|TMCO1_CAEEL|1.3|18|76.923	0.461168
FUN_015418-T1	FUN_007400-T1|3.08e-53|34|91.083	tr|G5ECL1|G5ECL1_CAEEL|1.85e-13|77|31.098	0.000000
FUN_015419-T1	FUN_007398-T1|1.35e-51|14|83.486	sp|Q19713|SYFB_CAEEL|6.12e-112|70|50.829	13.914228
FUN_015420-T1	FUN_007396-T1|0.0|99|89.496	tr|Q22946|Q22946_CAEEL|1.09e-05|30|26.271	2.172171
FUN_015421-T1	FUN_014893-T1|2.67e-96|75|98.485	tr|Q7YWW4|Q7YWW4_CAEEL|0.091|42|45.946	0.000000
FUN_015422-T1	FUN_014889-T1|0.0|99|92.477	tr|O45309|O45309_CAEEL|3.57e-101|99|74.176	0.191703
FUN_015423-T1	FUN_014896-T1|0.0|44|93.246	tr|P90816|P90816_CAEEL|9.79e-84|84|45.791	0.098253
FUN_015424-T1	FUN_014897-T1|0.0|98|93.407	tr|P90819|P90819_CAEEL|6.78e-60|98|60.927	0.000000
FUN_015425-T1	FUN_014897-T1|0.0|96|89.982	sp|P90820|HPX2_CAEEL|2.65e-114|96|85.638	0.035196
FUN_015426-T1	FUN_014897-T1|0.0|99|92.664	sp|P90820|HPX2_CAEEL|1.31e-110|99|89.535	0.165440
FUN_015427-T1	FUN_014898-T1|0.0|100|93.750	tr|O17776|O17776_CAEEL|2.48e-90|90|93.798	161.878109
FUN_015428-T1	0 hits were found in EG	tr|P90821|P90821_CAEEL|1.28e-50|90|46.471	0.000000
FUN_015429-T1	FUN_014899-T1|0.0|98|93.164	tr|O18062|O18062_CAEEL|2.76e-66|75|39.100	0.087982
FUN_015430-T1	FUN_014901-T1|9.33e-41|99|90.984	tr|O18062|O18062_CAEEL|8.28e-13|99|63.415	1.107709
FUN_015431-T1	0 hits were found in EG	tr|P90825|P90825_CAEEL|1.67e-31|98|47.899	0.077572
FUN_015432-T1	FUN_014902-T1|0.0|100|99.575	tr|P90825|P90825_CAEEL|0.0|97|87.213	0.018568
FUN_015433-T1	FUN_014903-T1|0.0|42|99.725	tr|P90824|P90824_CAEEL|2.25e-158|93|85.019	0.542600
FUN_015434-T1	FUN_014905-T1|0.0|80|99.533	tr|P90823|P90823_CAEEL|1.41e-180|99|77.850	0.248230
FUN_015435-T1	FUN_014906-T1|0.0|100|99.721	tr|O16907|O16907_CAEEL|0.0|99|73.109	0.411434
FUN_015436-T1	FUN_014907-T1|0.0|100|99.825	tr|Q19315|Q19315_CAEEL|0.0|99|48.199	3.380255
FUN_015437-T1	FUN_014908-T1|0.0|97|100.000	tr|P90824|P90824_CAEEL|4.32e-35|98|44.853	0.128509
FUN_015438-T1	FUN_014910-T1|0.0|74|100.000	tr|P90822|P90822_CAEEL|3.04e-168|99|62.366	0.946255
FUN_015439-T1	FUN_014911-T1|0.0|91|99.887	tr|G5EG54|G5EG54_CAEEL|0.0|99|73.469	1.325003
FUN_015440-T1	FUN_014912-T1|0.0|100|100.000	sp|O02323|FABP7_CAEEL|1.57e-88|99|86.131	47.460748
FUN_015441-T1	FUN_014913-T1|0.0|100|100.000	tr|Q9XVI8|Q9XVI8_CAEEL|9.56e-80|98|37.249	2.213682
FUN_015442-T1	FUN_014914-T1|0.0|100|99.474	tr|O16907|O16907_CAEEL|2.35e-125|99|86.772	0.108916
FUN_015443-T1	FUN_014914-T1|0.0|94|100.000	tr|O16907|O16907_CAEEL|1.49e-37|97|51.111	0.060229
FUN_015444-T1	FUN_014915-T1|0.0|100|99.710	tr|Q9XVI7|Q9XVI7_CAEEL|0.0|99|79.360	1.224548
FUN_015445-T1	FUN_014916-T1|3.10e-111|70|100.000	tr|Q9XVI5|Q9XVI5_CAEEL|1.05e-54|99|75.472	24.477743
FUN_015446-T1	FUN_014917-T1|0.0|100|99.383	tr|O44818|O44818_CAEEL|1.09e-11|67|27.876	16.567078
FUN_015447-T1	FUN_014918-T1|0.0|100|99.789	tr|Q8MXH8|Q8MXH8_CAEEL|1.97e-15|74|27.049	12.311439
FUN_015448-T1	FUN_014919-T1|0.0|100|99.308	tr|Q93747|Q93747_CAEEL|1.31e-05|28|21.990	3.114672
FUN_015449-T1	FUN_014920-T1|0.0|100|99.826	tr|O45955|O45955_CAEEL|6.54e-08|37|28.571	0.262807
FUN_015450-T1	FUN_014921-T1|0.0|100|100.000	sp|Q9XVI6|SPTC3_CAEEL|0.0|99|88.304	32.906326
FUN_015451-T1	FUN_014922-T1|0.0|100|99.866	tr|G5ECD0|G5ECD0_CAEEL|0.0|97|73.389	5.559798
FUN_015452-T1	FUN_014923-T1|0.0|100|97.758	sp|O61931|ERGO1_CAEEL|0.0|88|50.102	85.190303
FUN_015453-T1	FUN_014924-T1|0.0|93|91.929	tr|Q17701|Q17701_CAEEL|0.0|99|83.235	0.665121
FUN_015454-T1	FUN_014925-T1|1.09e-71|63|100.000	tr|Q17700|Q17700_CAEEL|1.36e-24|60|53.425	0.150390
FUN_015455-T1	FUN_014926-T1|0.0|100|99.895	sp|Q17703|STDH1_CAEEL|6.54e-167|94|72.635	5.791391
FUN_015456-T1	FUN_014927-T1|0.0|100|99.539	tr|Q17705|Q17705_CAEEL|3.96e-91|99|60.909	72.694530
FUN_015457-T1	FUN_014928-T1|0.0|100|99.888	tr|Q17706|Q17706_CAEEL|9.62e-100|97|53.242	9.154198
FUN_015458-T1	FUN_014929-T1|0.0|99|99.362	tr|G5EF13|G5EF13_CAEEL|2.16e-36|74|50.427	0.192312
FUN_015459-T1	FUN_014929-T1|3.48e-83|100|100.000	tr|G5EF13|G5EF13_CAEEL|9.18e-06|95|35.849	2.873835
FUN_015460-T1	FUN_014930-T1|1.17e-172|58|99.697	tr|Q22627|Q22627_CAEEL|2.2|20|34.211	0.544169
FUN_015461-T1	FUN_014932-T1|0.0|43|99.632	tr|G5ECC4|G5ECC4_CAEEL|1.6|9|41.026	0.679277
FUN_015462-T1	FUN_014933-T1|0.0|49|99.790	sp|Q23058|SSP9_CAEEL|4.01e-29|32|54.369	2.260260
FUN_015463-T1	FUN_014938-T1|3.53e-73|100|96.364	tr|G5EF13|G5EF13_CAEEL|6.70e-05|87|33.333	0.542092
FUN_015464-T1	FUN_014934-T1|0.0|100|98.938	tr|G5EF13|G5EF13_CAEEL|5.45e-33|68|52.336	0.145710
FUN_015465-T1	FUN_014935-T1|0.0|100|100.000	tr|O62028|O62028_CAEEL|8.21e-85|96|60.163	0.000000
FUN_015466-T1	FUN_014936-T1|0.0|100|100.000	tr|O62028|O62028_CAEEL|7.15e-48|94|59.310	0.000000
FUN_015467-T1	FUN_014937-T1|0.0|99|97.441	tr|G5EF13|G5EF13_CAEEL|3.95e-33|66|54.808	0.242850
FUN_015468-T1	FUN_014938-T1|1.63e-76|100|97.576	tr|G5EF13|G5EF13_CAEEL|1.78e-05|98|34.545	0.487990
FUN_015469-T1	FUN_014939-T1|0.0|100|100.000	tr|O62028|O62028_CAEEL|3.49e-32|99|55.556	0.000000
FUN_015470-T1	FUN_014940-T1|0.0|46|100.000	sp|Q09624|PKD1_CAEEL|0.51|41|26.446	1.241141
FUN_015471-T1	FUN_014942-T1|0.0|100|99.863	tr|Q17710|Q17710_CAEEL|2.65e-70|98|46.743	0.025632
FUN_015472-T1	FUN_014943-T1|0.0|100|100.000	tr|Q7Z205|Q7Z205_CAEEL|2.2|41|27.869	9.128312
FUN_015473-T1	FUN_014944-T1|0.0|100|99.876	tr|O17663|O17663_CAEEL|0.056|27|30.556	0.113375
FUN_015474-T1	0 hits were found in EG	tr|P90757|P90757_CAEEL|0.38|40|34.483	0.715873
FUN_015475-T1	FUN_006614-T1|0.0|100|95.026	tr|Q8MQG6|Q8MQG6_CAEEL|0.15|31|30.769	0.264691
FUN_015476-T1	FUN_011480-T1|3.99e-146|88|98.962	tr|G5EDW3|G5EDW3_CAEEL|1.30e-06|55|37.037	0.000000
FUN_015477-T1	FUN_011567-T1|7.53e-80|100|98.795	sp|O01931|NH154_CAEEL|1.6|45|32.000	0.000000
FUN_015478-T1	FUN_014947-T2|0.0|49|99.149	tr|O16336|O16336_CAEEL|4.15e-93|95|83.766	0.072281
FUN_015479-T1	FUN_014950-T1|0.0|98|100.000	tr|O17230|O17230_CAEEL|1.42e-113|98|62.593	0.524040
FUN_015480-T1	FUN_014951-T1|0.0|100|99.399	tr|O17230|O17230_CAEEL|8.02e-72|93|67.836	0.040649
FUN_015481-T1	FUN_014952-T1|0.0|100|99.792	tr|O16334|O16334_CAEEL|0.0|98|83.587	0.961403
FUN_015482-T1	0 hits were found in EG	tr|O16332|O16332_CAEEL|8.25e-41|91|78.313	0.000000
FUN_015483-T1	FUN_014953-T1|0.0|100|100.000	tr|O16332|O16332_CAEEL|5.09e-86|88|82.911	0.317016
FUN_015484-T1	FUN_014954-T1|0.0|83|99.962	tr|O16331|O16331_CAEEL|0.0|99|92.614	2.321914
FUN_015485-T1	FUN_014956-T1|3.48e-83|100|100.000	tr|A8WHS7|A8WHS7_CAEEL|1.88e-16|69|76.316	94.682484
FUN_015486-T1	FUN_014956-T1|1.54e-93|78|97.487	tr|A8WHS7|A8WHS7_CAEEL|1.75e-16|36|90.323	33.708112
FUN_015487-T1	FUN_014956-T1|3.48e-83|100|100.000	tr|A8WHS7|A8WHS7_CAEEL|1.88e-16|69|76.316	NA
FUN_015488-T1	FUN_014959-T1|5.82e-81|98|100.000	tr|O16330|O16330_CAEEL|1.69e-22|98|72.222	0.487990
FUN_015489-T1	FUN_014960-T1|0.0|93|100.000	tr|Q95ZW7|Q95ZW7_CAEEL|6.13e-151|89|51.244	2.144584
FUN_015490-T1	FUN_014961-T1|3.86e-127|97|96.691	tr|Q95ZW7|Q95ZW7_CAEEL|5.17e-56|70|59.589	0.044892
FUN_015491-T1	FUN_014962-T1|4.56e-113|100|100.000	tr|Q95ZW7|Q95ZW7_CAEEL|9.27e-16|92|41.176	0.691752
FUN_015492-T1	FUN_014963-T1|4.56e-113|100|100.000	tr|O17018|O17018_CAEEL|4.12e-07|97|32.000	0.000000
FUN_015493-T1	FUN_014964-T1|0.0|100|97.938	tr|Q95ZW7|Q95ZW7_CAEEL|4.10e-141|84|46.528	0.011174
FUN_015494-T1	FUN_014965-T1|0.0|100|100.000	tr|O17019|O17019_CAEEL|7.47e-19|69|32.867	10.864931
FUN_015495-T1	FUN_014966-T1|0.0|100|99.938	tr|Q23365|Q23365_CAEEL|0.0|99|87.222	1.634532
FUN_015496-T1	FUN_014967-T2|0.0|100|99.749	tr|G5ECQ4|G5ECQ4_CAEEL|5.40e-58|80|74.545	5.545210
FUN_015496-T2	FUN_014967-T1|2.89e-161|100|99.676	tr|G5ECQ4|G5ECQ4_CAEEL|2.30e-29|69|66.667	5.011058
FUN_015497-T1	FUN_014968-T1|0.0|100|100.000	tr|G5ED38|G5ED38_CAEEL|2.58e-74|42|99.048	10.863560
FUN_015498-T1	FUN_014969-T1|0.0|100|99.947	tr|Q23363|Q23363_CAEEL|0.0|94|57.993	1.266270
FUN_015499-T1	FUN_014970-T1|1.19e-139|100|99.630	tr|G4RXG5|G4RXG5_CAEEL|1.3|58|30.769	1217.409671
FUN_015500-T1	FUN_014971-T1|0.0|100|99.797	sp|Q23361|ALG12_CAEEL|0.0|99|79.226	19.740290
FUN_015501-T1	FUN_014972-T1|0.0|94|99.927	tr|Q23360|Q23360_CAEEL|0.0|99|80.757	15.858104
FUN_015501-T2	FUN_014972-T1|0.0|100|99.927	tr|Q23360|Q23360_CAEEL|0.0|99|80.589	0.000000
FUN_015502-T1	FUN_014973-T1|0.0|85|99.776	tr|Q95ZT6|Q95ZT6_CAEEL|0.0|84|85.235	39.825325
FUN_015503-T1	FUN_014974-T1|0.0|100|100.000	tr|Q20377|Q20377_CAEEL|0.0|99|78.986	7.483470
FUN_015504-T1	FUN_014975-T1|0.0|100|99.877	tr|Q20376|Q20376_CAEEL|3.27e-159|89|87.137	14.953948
FUN_015505-T1	FUN_014976-T1|0.0|100|99.886	sp|Q20375|SPTC2_CAEEL|0.0|93|92.435	20.593342
FUN_015506-T1	FUN_014977-T1|0.0|89|100.000	tr|Q9U5C2|Q9U5C2_CAEEL|1.80e-13|28|35.632	2.891931
FUN_015507-T1	FUN_014980-T1|0.0|45|98.496	tr|Q23564|Q23564_CAEEL|1.62e-161|98|56.675	11.059792
FUN_015508-T1	FUN_014980-T1|0.0|72|97.396	tr|Q23564|Q23564_CAEEL|5.11e-62|91|57.831	1.064068
FUN_015509-T1	FUN_014981-T1|4.53e-180|99|96.570	tr|Q23564|Q23564_CAEEL|1.37e-41|94|56.557	8.243478
FUN_015510-T1	FUN_014982-T1|0.0|100|99.897	tr|Q9U5C2|Q9U5C2_CAEEL|3.22e-15|24|41.772	76.633337
FUN_015511-T1	FUN_014983-T1|0.0|100|99.731	tr|Q9U5C2|Q9U5C2_CAEEL|7.29e-16|30|47.436	2.082211
FUN_015512-T1	FUN_014984-T1|0.0|100|100.000	sp|P34457|YMD3_CAEEL|0.093|28|41.026	0.237923
FUN_015513-T1	FUN_014985-T1|0.0|100|100.000	tr|E9P861|E9P861_CAEEL|0.97|30|30.435	0.055348
FUN_015514-T1	0 hits were found in EG	tr|Q9XU34|Q9XU34_CAEEL|1.60e-07|39|43.137	1.221543
FUN_015515-T1	FUN_014987-T1|9.88e-156|30|99.667	tr|Q9U5C2|Q9U5C2_CAEEL|9.78e-10|22|41.333	2.712277
FUN_015516-T1	FUN_014988-T1|0.0|99|99.884	tr|O17167|O17167_CAEEL|1.4|26|23.377	0.268919
FUN_015518-T1	FUN_014990-T1|6.46e-104|54|99.515	tr|Q9U5C2|Q9U5C2_CAEEL|9.59e-11|35|43.182	3.329050
FUN_015519-T1	FUN_014992-T1|0.0|40|100.000	tr|Q9U5C2|Q9U5C2_CAEEL|2.33e-16|25|37.805	1.729299
FUN_015520-T1	FUN_014993-T1|5.93e-177|42|99.704	tr|Q9U5C2|Q9U5C2_CAEEL|1.77e-13|27|39.189	2.460736
FUN_015521-T1	FUN_014994-T1|0.0|100|99.911	tr|Q965R9|Q965R9_CAEEL|1.62e-175|93|86.080	50.294767
FUN_015521-T2	FUN_014994-T1|0.0|100|99.238	tr|Q965R9|Q965R9_CAEEL|2.59e-156|90|86.478	3.525695
FUN_015522-T1	FUN_014995-T1|0.0|100|100.000	sp|Q965S0|RPB9_CAEEL|2.33e-85|99|82.000	82.124376
FUN_015523-T1	FUN_014996-T1|0.0|100|100.000	sp|Q9N2U6|LTOR2_CAEEL|2.36e-65|99|75.000	117.913192
FUN_015524-T1	FUN_014997-T1|0.0|100|99.938	tr|G5EBS6|G5EBS6_CAEEL|1.03e-159|85|50.916	11.368882
FUN_015525-T1	FUN_014998-T1|0.0|100|99.764	tr|Q9N2U7|Q9N2U7_CAEEL|2.10e-24|69|25.871	3.652111
FUN_015526-T1	FUN_014999-T1|0.0|100|99.892	tr|Q9N2U7|Q9N2U7_CAEEL|1.49e-88|67|40.189	6.261587
FUN_015527-T1	FUN_015000-T1|0.0|100|99.906	tr|Q9N2U7|Q9N2U7_CAEEL|1.03e-18|74|25.758	6.901908
FUN_015528-T1	FUN_015001-T1|0.0|100|100.000	tr|Q9N2U8|Q9N2U8_CAEEL|4.54e-46|86|52.349	39.908182
FUN_015529-T1	FUN_015003-T1|5.82e-126|42|100.000	tr|O17360|O17360_CAEEL|0.59|19|47.368	1.520687
FUN_015529-T2	FUN_015003-T1|1.03e-93|32|100.000	tr|O17360|O17360_CAEEL|0.60|19|47.368	2.032948
FUN_015530-T1	FUN_015004-T2|0.0|100|99.270	tr|Q4PIT5|Q4PIT5_CAEEL|2.62e-14|28|44.156	0.000000
FUN_015530-T2	FUN_015004-T1|0.0|100|99.401	tr|Q4PIT5|Q4PIT5_CAEEL|7.26e-14|23|44.156	6.467517
FUN_015531-T1	FUN_015005-T1|0.0|100|100.000	tr|O16907|O16907_CAEEL|0.0|84|78.667	1.286205
FUN_015532-T1	FUN_015006-T1|0.0|100|99.920	tr|Q9N2U9|Q9N2U9_CAEEL|1.70e-180|99|60.577	55.846067
FUN_015533-T1	FUN_015006-T1|0.0|100|99.810	tr|Q9N2U9|Q9N2U9_CAEEL|3.68e-72|99|67.722	50.935284
FUN_015534-T1	FUN_015007-T1|0.0|100|99.853	tr|H2L030|H2L030_CAEEL|2.32e-176|65|79.599	7.260937
FUN_015535-T1	FUN_015007-T1|0.0|100|97.420	tr|H2L030|H2L030_CAEEL|4.66e-39|49|86.290	8.047182
FUN_015536-T1	FUN_015008-T1|0.0|57|100.000	sp|Q94361|GEI17_CAEEL|1.6|32|22.917	1.134325
FUN_024914-T1	0 hits were found in EG	sp|P90953|HLH34_CAEEL|0.0|99|89.937	1.766341
