## Supplementary material for "A regulatory module driving the recurrent evolution of irreducible molecular complexes": Data_S4

#NIC_funID	fun_ID_EG|evalue|query_cov|perc_ident	proteinID_Celegans|evalue|query_cov|perc_ident	TPM
FUN_006628-T1	0 hits were found in EG	sp|O01323|U729_CAEEL|1.63e-31|99|71.429	299.193260
FUN_006629-T1	FUN_006414-T1|0.0|100|99.914	tr|O01324|O01324_CAEEL|0.0|99|88.402	14.291616
FUN_006630-T1	FUN_006416-T1|0.0|57|99.913	sp|G5EGQ3|MAX2_CAEEL|0.0|99|83.847	51.867166
FUN_006631-T1	FUN_006417-T1|0.0|100|99.856	tr|D2N112|D2N112_CAEEL|1.39e-172|99|94.805	22.820225
FUN_006632-T1	FUN_006418-T1|0.0|100|99.796	tr|G5EDY3|G5EDY3_CAEEL|5.87e-10|40|45.588	5.994387
FUN_006633-T1	FUN_006419-T1|0.0|100|100.000	tr|O45235|O45235_CAEEL|1.52e-68|99|58.333	33.912928
FUN_006634-T1	FUN_006420-T1|6.50e-173|100|100.000	tr|Q9XWM1|Q9XWM1_CAEEL|9.72e-78|99|97.222	97.152668
FUN_006635-T1	FUN_006421-T1|0.0|100|100.000	tr|Q9XWM2|Q9XWM2_CAEEL|0.0|89|91.852	18.885023
FUN_006636-T1	FUN_006422-T1|0.0|100|100.000	tr|Q9XWM3|Q9XWM3_CAEEL|1.77e-41|87|66.393	11.839728
FUN_006637-T1	FUN_006423-T1|0.0|100|99.928	sp|Q9U2M4|HOT_CAEEL|0.0|99|89.677	69.963117
FUN_006638-T1	FUN_006424-T1|0.0|100|99.921	sp|Q9U2M5|CCND_CAEEL|8.41e-178|99|63.551	32.658284
FUN_006639-T1	FUN_006425-T1|0.0|75|99.829	tr|G5EBX5|G5EBX5_CAEEL|0.0|98|57.605	1.027325
FUN_006640-T1	FUN_006427-T1|0.0|100|99.575	tr|Q22954|Q22954_CAEEL|4.30e-17|54|51.724	3.011339
FUN_006641-T1	FUN_006428-T1|0.0|100|99.963	sp|Q9XWL9|PTR18_CAEEL|0.0|94|90.803	31.890124
FUN_006642-T1	FUN_006429-T1|0.0|100|100.000	tr|Q9XWM0|Q9XWM0_CAEEL|1.19e-111|96|59.498	49.714845
FUN_006643-T1	FUN_006430-T1|0.0|100|99.879	tr|Q9XWM5|Q9XWM5_CAEEL|1.85e-54|92|39.844	27.903842
FUN_006644-T1	FUN_006431-T1|0.0|100|100.000	tr|O62270|O62270_CAEEL|0.0|99|89.123	8.279625
FUN_006645-T1	FUN_006432-T1|0.0|100|99.917	tr|O62274|O62274_CAEEL|0.0|99|91.089	17.940192
FUN_006646-T1	FUN_006433-T1|0.0|100|100.000	tr|O62271|O62271_CAEEL|0.0|99|92.359	24.708402
FUN_006647-T1	FUN_006434-T1|0.0|100|99.701	tr|O62277|O62277_CAEEL|1.95e-146|99|87.444	222.139946
FUN_006648-T1	FUN_006435-T1|0.0|100|99.681	sp|Q21041|VER4_CAEEL|3.1|22|35.294	0.791346
FUN_006649-T1	FUN_006436-T1|0.0|100|100.000	sp|Q09664|YS55_CAEEL|7.42e-16|71|36.752	3.750091
FUN_006650-T1	FUN_006437-T1|0.0|99|100.000	tr|B7WNA2|B7WNA2_CAEEL|8.10e-114|99|58.741	6.618835
FUN_006651-T1	FUN_006437-T1|0.0|97|99.849	tr|B7WNA2|B7WNA2_CAEEL|4.75e-140|97|81.364	10.523788
FUN_006652-T1	FUN_006438-T1|0.0|81|100.000	tr|A0A8S4QB12|A0A8S4QB12_CAEEL|2.86e-37|79|80.769	0.550944
FUN_006653-T1	FUN_006439-T1|0.0|100|100.000	sp|G5EGB2|LIN29_CAEEL|0.0|99|88.328	1.416018
FUN_006654-T1	FUN_006440-T1|0.0|100|99.679	tr|Q23669|Q23669_CAEEL|0.0|99|82.240	25.002856
FUN_006655-T1	FUN_006441-T1|0.0|100|100.000	tr|Q23664|Q23664_CAEEL|2.46e-97|93|67.234	22.390393
FUN_006656-T1	FUN_006442-T1|0.0|100|100.000	tr|Q23665|Q23665_CAEEL|4.07e-133|97|77.178	4.615987
FUN_006657-T1	FUN_006443-T1|0.0|100|99.957	sp|Q23670|TOP2_CAEEL|0.0|89|87.011	53.259192
FUN_006658-T1	FUN_006444-T1|0.0|100|99.571	tr|Q21436|Q21436_CAEEL|0.0|99|73.944	27.412504
FUN_006661-T1	FUN_006445-T1|0.0|79|100.000	tr|Q9XVI8|Q9XVI8_CAEEL|1.34e-12|97|22.034	1.170571
FUN_006662-T1	FUN_006446-T1|0.0|100|100.000	tr|G5EEG6|G5EEG6_CAEEL|0.0|99|88.571	34.204996
FUN_006663-T1	FUN_006447-T1|0.0|100|98.569	tr|G5EDA0|G5EDA0_CAEEL|6.70e-139|85|88.889	23.788142
FUN_006664-T1	FUN_006448-T1|0.0|100|100.000	sp|P52010|CYP2_CAEEL|1.61e-94|99|88.953	101.615702
FUN_006665-T1	FUN_006449-T1|0.0|100|99.727	tr|Q17792|Q17792_CAEEL|1.94e-57|99|38.700	25.805009
FUN_006666-T1	FUN_006451-T1|0.0|100|99.905	tr|Q22938|Q22938_CAEEL|3.0|3|68.421	0.324683
FUN_006667-T1	FUN_006452-T1|0.0|100|100.000	tr|O16684|O16684_CAEEL|3.01e-10|33|28.931	33.834554
FUN_006667-T2	FUN_006452-T2|0.0|100|100.000	tr|O16614|O16614_CAEEL|4.82e-04|57|26.222	8.681940
FUN_006668-T1	FUN_006453-T1|0.0|100|100.000	tr|K8FDZ1|K8FDZ1_CAEEL|4.63e-71|99|68.137	25.413615
FUN_006669-T1	FUN_006454-T1|0.0|100|100.000	tr|Q17790|Q17790_CAEEL|1.76e-84|99|82.353	80.352416
FUN_006670-T1	FUN_006455-T1|0.0|100|99.879	sp|Q17784|TFP11_CAEEL|0.0|99|79.277	20.182138
FUN_006671-T1	FUN_006456-T1|1.35e-164|100|100.000	tr|O17579|O17579_CAEEL|3.66e-48|99|81.553	73.111204
FUN_006672-T1	FUN_006457-T1|0.0|100|99.815	sp|O17580|NOC2L_CAEEL|0.0|89|88.080	20.271350
FUN_006674-T1	FUN_006458-T1|0.0|100|100.000	sp|G5EBM5|SNF5_CAEEL|0.0|92|66.462	8.565429
FUN_006675-T1	FUN_006459-T1|0.0|100|99.770	sp|G5EBM5|SNF5_CAEEL|6.81e-158|89|62.850	1.777843
FUN_006676-T1	FUN_006459-T1|0.0|100|99.833	sp|G5EBM5|SNF5_CAEEL|4.32e-77|97|60.825	3.065644
FUN_006677-T1	FUN_006460-T1|0.0|78|99.780	tr|B6VQ93|B6VQ93_CAEEL|5.91e-146|99|72.760	21.897796
FUN_006678-T1	FUN_006461-T1|0.0|100|100.000	tr|O17969|O17969_CAEEL|0.0|99|87.376	7.836071
FUN_006679-T1	FUN_006463-T1|0.0|50|100.000	tr|Q9XUS0|Q9XUS0_CAEEL|4.05e-25|90|71.483	1.477680
FUN_006680-T1	FUN_006465-T1|0.0|100|100.000	sp|Q09356|YRZ4_CAEEL|2.12e-107|99|94.444	85.019111
FUN_006681-T1	FUN_006466-T1|2.01e-106|100|100.000	tr|A5Z2S1|A5Z2S1_CAEEL|2.82e-19|67|69.565	86.816151
FUN_006682-T1	FUN_006467-T1|0.0|100|100.000	tr|Q21861|Q21861_CAEEL|1.00e-87|98|44.128	0.547704
FUN_006683-T1	FUN_006468-T1|0.0|100|99.716	tr|Q22142|Q22142_CAEEL|0.004|9|68.182	1.428380
FUN_006684-T1	FUN_006469-T1|0.0|97|100.000	sp|P34892|KIN16_CAEEL|0.0|95|66.309	13.376116
FUN_006685-T1	FUN_006471-T1|0.0|100|100.000	sp|P34892|KIN16_CAEEL|2.10e-113|73|46.053	1.059654
FUN_006686-T1	FUN_006472-T1|0.0|100|99.901	tr|Q27475|Q27475_CAEEL|0.0|91|84.466	2.595615
FUN_006687-T1	FUN_006473-T1|0.0|100|100.000	tr|Q21548|Q21548_CAEEL|2.15e-109|99|76.168	27.716801
FUN_006688-T1	FUN_006474-T1|0.0|83|100.000	tr|Q8WQD9|Q8WQD9_CAEEL|6.80e-29|83|61.224	19.627625
FUN_006689-T1	FUN_006475-T1|0.0|91|99.849	tr|Q86NF6|Q86NF6_CAEEL|8.10e-139|91|91.707	19.540318
FUN_006690-T1	FUN_006476-T1|0.0|100|100.000	tr|Q21552|Q21552_CAEEL|3.51e-138|99|91.525	133.500192
FUN_006691-T1	FUN_006476-T1|0.0|96|99.596	sp|Q21551|CHCH3_CAEEL|5.66e-112|99|91.176	185.802826
FUN_006692-T1	FUN_006477-T1|0.0|100|99.932	tr|Q21549|Q21549_CAEEL|0.0|99|90.816	19.960404
FUN_006693-T1	FUN_006478-T1|0.0|100|99.855	tr|O44704|O44704_CAEEL|0.67|19|40.909	2.580128
FUN_006694-T1	FUN_006479-T1|0.0|100|99.855	tr|G5EBK0|G5EBK0_CAEEL|3.3|21|30.612	3.911807
FUN_006695-T1	FUN_006480-T1|0.0|57|99.777	sp|P34606|YO66_CAEEL|5.30e-27|38|47.297	7.283055
FUN_006696-T1	FUN_006481-T1|0.0|100|99.928	tr|Q94298|Q94298_CAEEL|1.21e-97|84|42.222	3.466673
FUN_006697-T1	FUN_006482-T1|0.0|100|99.857	tr|Q17839|Q17839_CAEEL|3.10e-50|93|36.406	1.199538
FUN_006698-T1	FUN_006482-T1|7.46e-106|100|99.061	tr|Q94298|Q94298_CAEEL|8.97e-14|87|45.161	2.718551
FUN_006699-T1	FUN_006483-T1|0.0|89|100.000	tr|D6R8W8|D6R8W8_CAEEL|2.41e-114|85|41.216	3.561682
FUN_006700-T1	FUN_006485-T1|0.0|100|99.892	tr|Q21861|Q21861_CAEEL|1.13e-101|97|48.355	0.380352
FUN_006701-T1	FUN_006486-T1|0.0|100|100.000	tr|O16237|O16237_CAEEL|4.36e-92|81|43.411	3.834413
FUN_006702-T1	FUN_006488-T1|0.0|37|100.000	tr|Q17839|Q17839_CAEEL|2.38e-81|91|37.903	0.000000
FUN_006702-T2	FUN_006487-T1|0.0|45|99.821	tr|Q17839|Q17839_CAEEL|3.71e-83|93|35.307	1.372901
FUN_006703-T1	FUN_006489-T1|0.0|100|100.000	tr|Q17839|Q17839_CAEEL|1.72e-34|72|58.696	0.000000
FUN_006704-T1	FUN_006490-T1|0.0|100|99.865	tr|Q17839|Q17839_CAEEL|5.04e-100|96|56.485	0.100884
FUN_006705-T1	FUN_006491-T1|0.0|100|100.000	tr|Q17839|Q17839_CAEEL|3.62e-96|88|40.100	4.788374
FUN_006706-T1	FUN_006492-T2|0.0|100|98.782	tr|O62191|O62191_CAEEL|8.2|15|34.921	4.688758
FUN_006708-T1	0 hits were found in EG	tr|Q8MXF0|Q8MXF0_CAEEL|2.6|48|43.333	0.000000
FUN_006710-T1	FUN_006493-T1|0.0|100|100.000	tr|Q9TZ22|Q9TZ22_CAEEL|0.70|21|36.957	7.594885
FUN_006711-T1	FUN_006494-T1|0.0|100|100.000	tr|Q17834|Q17834_CAEEL|1.46e-76|94|33.261	7.796907
FUN_006712-T1	FUN_006495-T1|0.0|100|100.000	tr|Q5FC61|Q5FC61_CAEEL|0.96|9|40.816	29.235262
FUN_006713-T1	FUN_006496-T1|0.0|100|99.738	tr|G5ECV3|G5ECV3_CAEEL|0.060|31|37.500	14.087064
FUN_006714-T1	FUN_006497-T1|0.0|84|99.894	tr|P91186|P91186_CAEEL|0.004|12|27.869	8.243909
FUN_006715-T1	FUN_006498-T1|8.79e-100|100|100.000	tr|O16249|O16249_CAEEL|2.8|35|47.826	0.000000
FUN_006716-T1	FUN_006499-T1|0.0|100|99.866	sp|Q09624|PKD1_CAEEL|2.4|6|73.333	0.025087
FUN_006717-T1	FUN_006500-T1|0.0|100|100.000	sp|Q09624|PKD1_CAEEL|4.61e-06|36|64.286	0.096253
FUN_006718-T1	FUN_006501-T1|0.0|100|99.837	sp|Q09624|PKD1_CAEEL|3.54e-12|41|60.000	0.000000
FUN_006719-T1	FUN_006502-T1|0.0|100|99.912	sp|Q09624|PKD1_CAEEL|1.04e-82|46|89.655	0.000000
FUN_006720-T1	FUN_006503-T1|6.20e-163|100|100.000	sp|Q09624|PKD1_CAEEL|4.71e-46|93|75.000	0.000000
FUN_006721-T1	FUN_006504-T1|1.07e-124|100|100.000	sp|Q09624|PKD1_CAEEL|3.94e-23|99|69.620	0.000000
FUN_006722-T1	0 hits were found in EG	sp|Q09624|PKD1_CAEEL|3.28e-29|90|70.130	0.155906
FUN_006723-T1	FUN_006505-T1|0.0|100|100.000	sp|Q09624|PKD1_CAEEL|2.29e-73|92|92.361	0.000000
FUN_006724-T1	FUN_006506-T1|0.0|100|100.000	sp|Q09624|PKD1_CAEEL|0.0|99|85.342	0.113648
FUN_006725-T1	FUN_006507-T1|0.0|100|100.000	sp|Q09624|PKD1_CAEEL|2.03e-147|92|76.429	0.077636
FUN_006726-T1	FUN_006508-T1|2.89e-161|100|99.676	sp|Q09624|PKD1_CAEEL|3.68e-57|96|86.869	0.315164
FUN_006727-T1	FUN_006509-T1|0.0|99|98.861	sp|Q09624|PKD1_CAEEL|2.03e-96|99|85.227	0.041001
FUN_006728-T1	FUN_006509-T1|0.0|100|100.000	sp|Q09624|PKD1_CAEEL|1.16e-58|78|89.320	0.065122
FUN_006729-T1	FUN_006511-T1|0.0|100|100.000	sp|Q09624|PKD1_CAEEL|1.64e-71|99|92.174	0.744972
FUN_006730-T1	FUN_006512-T1|0.0|100|99.907	sp|P34484|YMJ9_CAEEL|3.14e-08|93|24.100	0.698679
FUN_006731-T1	FUN_006513-T1|0.0|100|100.000	sp|Q09384|YS88_CAEEL|6.98e-49|99|70.000	9.392864
FUN_006732-T1	FUN_006514-T1|0.0|100|100.000	sp|Q09383|YS87_CAEEL|2.26e-113|99|66.538	7.868656
FUN_006733-T1	FUN_006515-T1|0.0|100|99.848	tr|Q17835|Q17835_CAEEL|3.10e-62|98|45.909	0.266968
FUN_006734-T1	FUN_006516-T1|0.0|100|99.515	sp|Q09382|YS86_CAEEL|5.53e-70|99|57.339	16.184366
FUN_006735-T1	FUN_006517-T1|0.0|100|99.935	sp|Q09623|YS84_CAEEL|2.54e-133|96|42.685	30.725517
FUN_006736-T1	FUN_006518-T1|0.0|100|99.913	sp|Q09622|PUF12_CAEEL|0.0|96|86.711	51.600332
FUN_006737-T1	FUN_006519-T1|0.0|100|100.000	sp|Q09583|PSA3_CAEEL|5.05e-168|99|94.400	103.426123
FUN_006738-T1	FUN_006520-T1|0.0|100|100.000	sp|Q09621|LACT2_CAEEL|0.0|95|92.593	23.364296
FUN_006739-T1	FUN_006521-T1|0.0|100|99.522	tr|A0A131MCL4|A0A131MCL4_CAEEL|0.0|99|66.980	72.180405
FUN_006740-T1	FUN_006522-T1|0.0|100|100.000	tr|G5EDT2|G5EDT2_CAEEL|0.0|99|94.837	1.932041
FUN_006741-T1	FUN_006523-T1|1.30e-154|100|99.663	tr|G5EG31|G5EG31_CAEEL|1.86e-34|98|70.103	56.337819
FUN_006742-T1	FUN_006524-T1|0.0|98|100.000	sp|Q20681|BAT38_CAEEL|0.0|97|79.058	41.951603
FUN_006743-T1	FUN_006524-T1|0.0|100|99.863	sp|Q20679|PLOD_CAEEL|0.0|99|92.466	25.035808
FUN_006744-T1	FUN_006525-T1|0.0|100|99.948	sp|Q20680|MTO1_CAEEL|0.0|99|79.937	8.508514
FUN_006745-T1	FUN_006527-T1|0.0|76|100.000	tr|G5EBY4|G5EBY4_CAEEL|4.45e-83|99|49.801	34.495403
FUN_006746-T1	FUN_006528-T1|0.0|100|99.974	tr|Q20684|Q20684_CAEEL|0.0|53|81.625	135.275889
FUN_006747-T1	FUN_006529-T1|0.0|100|100.000	sp|Q23356|MIG15_CAEEL|1.7|22|36.842	2.205814
FUN_006748-T1	FUN_006530-T1|0.0|100|99.816	sp|Q20683|TTC36_CAEEL|2.86e-111|99|81.564	45.471827
FUN_006749-T1	FUN_006532-T1|1.19e-139|100|99.630	tr|Q17840|Q17840_CAEEL|1.07e-15|86|44.156	0.000000
FUN_006750-T1	FUN_006533-T1|0.0|100|99.848	tr|Q17834|Q17834_CAEEL|4.77e-120|81|47.486	1.427112
FUN_006751-T1	FUN_006534-T1|0.0|100|99.929	sp|P52714|CTS32_CAEEL|0.0|99|76.824	1.262894
FUN_006752-T1	FUN_006535-T3|0.0|68|99.843	sp|Q09581|LEC3_CAEEL|0.0|95|94.966	85.728242
FUN_006752-T2	FUN_006535-T2|0.0|87|99.850	sp|Q09581|LEC3_CAEEL|0.0|89|91.275	40.152033
FUN_006752-T3	FUN_006535-T1|0.0|86|99.847	sp|Q09581|LEC3_CAEEL|3.70e-150|85|94.811	5.565400
FUN_006753-T1	FUN_006536-T1|0.0|100|100.000	sp|Q23655|NLTP1_CAEEL|2.04e-76|99|91.525	434.561379
FUN_006754-T1	FUN_006537-T1|0.0|100|100.000	tr|Q09617|Q09617_CAEEL|0.0|99|84.381	3.086622
FUN_006754-T2	FUN_006537-T1|0.0|99|100.000	tr|Q09617|Q09617_CAEEL|0.0|99|88.610	0.000000
FUN_006755-T1	FUN_006538-T1|0.0|100|100.000	tr|Q9TZ33|Q9TZ33_CAEEL|3.89e-46|83|45.876	1.777999
FUN_006756-T1	FUN_006539-T1|0.0|89|100.000	sp|P52015|CYP7_CAEEL|5.72e-19|27|78.723	2.895853
FUN_006757-T1	FUN_006540-T1|1.92e-101|100|100.000	sp|P52011|CYP3_CAEEL|2.50e-24|98|72.308	7.747611
FUN_006758-T1	FUN_006541-T1|0.0|100|100.000	tr|Q9U2X6|Q9U2X6_CAEEL|3.40e-05|40|29.245	22.050265
FUN_006759-T1	FUN_006542-T1|8.63e-143|100|99.638	tr|Q09617|Q09617_CAEEL|6.00e-28|79|51.852	0.548964
FUN_006760-T1	FUN_006543-T1|0.0|100|100.000	tr|G5ED34|G5ED34_CAEEL|0.13|42|32.000	5.291804
FUN_006761-T1	FUN_006544-T1|0.0|100|99.831	tr|Q19315|Q19315_CAEEL|0.0|99|48.217	5.035538
FUN_006762-T1	FUN_006545-T1|0.0|100|99.762	tr|A5Z2S2|A5Z2S2_CAEEL|7.55e-09|62|35.632	0.998767
FUN_006763-T1	FUN_006546-T1|2.00e-164|91|99.371	sp|Q09201|SFXN1_CAEEL|2.21e-66|99|81.208	0.155223
FUN_006764-T1	FUN_006546-T1|2.26e-147|93|99.648	sp|Q09201|SFXN1_CAEEL|3.77e-62|93|94.737	0.750542
FUN_006765-T1	FUN_006547-T1|0.0|100|100.000	tr|O17863|O17863_CAEEL|0.0|99|91.489	4.890948
FUN_006766-T1	FUN_006548-T1|0.0|100|99.850	sp|Q09435|GCY1_CAEEL|0.0|96|70.645	0.046409
FUN_006767-T1	FUN_006549-T1|0.0|100|100.000	sp|Q10028|GCY3_CAEEL|3.47e-81|97|77.922	0.336547
FUN_006768-T1	FUN_006550-T1|0.0|100|99.811	sp|Q10028|GCY3_CAEEL|8.30e-95|99|80.571	0.162595
FUN_006769-T1	FUN_006551-T1|0.0|90|99.534	sp|Q10028|GCY3_CAEEL|4.38e-63|95|68.212	0.333172
FUN_006770-T1	FUN_006552-T1|0.0|99|99.860	sp|Q23682|GCY5_CAEEL|0.0|99|80.998	0.087545
FUN_006771-T1	FUN_006552-T1|0.0|100|100.000	sp|Q23682|GCY5_CAEEL|5.82e-69|99|82.258	0.071876
FUN_006772-T1	FUN_006553-T1|2.64e-146|100|100.000	sp|Q23681|GCY4_CAEEL|1.90e-27|87|60.494	0.261457
FUN_006773-T1	FUN_006554-T1|0.0|91|99.947	sp|Q23681|GCY4_CAEEL|0.0|91|75.559	0.256501
FUN_006775-T1	FUN_006554-T1|0.0|100|99.807	sp|Q23681|GCY4_CAEEL|1.04e-80|90|76.923	1.126577
FUN_006776-T1	FUN_006555-T1|0.0|100|100.000	sp|Q23680|VATF_CAEEL|3.23e-72|99|95.868	472.616746
FUN_006777-T1	FUN_006556-T1|0.0|100|100.000	sp|Q27539|CLPP1_CAEEL|1.22e-144|91|95.522	86.329508
FUN_006781-T1	FUN_024221-T1|0.0|100|100.000	sp|Q23679|MED22_CAEEL|1.97e-97|91|92.308	100.996751
FUN_006785-T1	FUN_006559-T1|0.0|100|99.917	tr|G5ED52|G5ED52_CAEEL|0.0|99|93.804	12.642682
FUN_006786-T1	FUN_006560-T1|5.42e-138|100|100.000	tr|B7WN74|B7WN74_CAEEL|3.11e-47|99|77.011	9.171582
FUN_006787-T1	FUN_006561-T1|2.67e-146|100|99.645	tr|G5ED24|G5ED24_CAEEL|1.0|59|28.571	1.021519
FUN_006788-T1	FUN_006562-T1|0.0|100|100.000	tr|Q9TXR4|Q9TXR4_CAEEL|0.43|31|28.182	5.128410
FUN_006789-T1	FUN_006563-T1|0.0|100|100.000	tr|O45640|O45640_CAEEL|3.04e-24|84|46.400	0.118961
FUN_006790-T1	FUN_006564-T1|2.13e-98|57|99.490	tr|O16740|O16740_CAEEL|0.34|28|37.500	1.262594
FUN_006791-T1	FUN_006566-T1|0.0|36|99.756	sp|G5EEQ5|REF1_CAEEL|5.73e-128|74|70.463	9.387561
FUN_006792-T1	FUN_006567-T1|0.0|100|100.000	tr|G5EF30|G5EF30_CAEEL|0.0|99|94.961	12.640870
FUN_006793-T1	FUN_006568-T1|0.0|88|100.000	tr|Q21765|Q21765_CAEEL|1.08e-93|94|59.912	39.337217
FUN_006794-T1	FUN_006569-T1|3.65e-73|86|100.000	tr|Q21764|Q21764_CAEEL|2.25e-21|86|79.592	2.211268
FUN_006795-T1	FUN_006569-T1|0.0|91|100.000	tr|Q21764|Q21764_CAEEL|6.93e-109|91|85.366	0.634032
FUN_006796-T1	FUN_006569-T1|9.73e-110|100|99.537	tr|Q9GZG1|Q9GZG1_CAEEL|3.98e-10|50|61.111	3.340740
FUN_006797-T1	FUN_006570-T1|0.0|100|99.778	tr|Q21763|Q21763_CAEEL|2.60e-90|99|81.208	261.334525
FUN_006798-T1	FUN_006571-T1|0.0|100|100.000	sp|P54141|SRB6_CAEEL|2.57e-85|99|75.949	0.000000
FUN_006798-T2	FUN_006571-T1|0.0|98|99.793	sp|P54141|SRB6_CAEEL|1.80e-85|97|75.472	0.997059
FUN_006799-T1	FUN_006572-T1|0.0|100|100.000	tr|Q21766|Q21766_CAEEL|5.51e-109|99|80.882	5.895509
FUN_006800-T1	FUN_006573-T1|0.0|100|99.870	tr|Q21762|Q21762_CAEEL|8.97e-121|89|71.784	2.165685
FUN_006801-T1	FUN_006574-T1|0.0|100|99.862	sp|Q21767|SRD2_CAEEL|7.39e-172|95|67.422	0.033212
FUN_006802-T1	FUN_006575-T1|1.53e-76|100|99.359	sp|Q19992|SRD1_CAEEL|5.35e-20|75|94.872	0.000000
FUN_006803-T1	FUN_006576-T1|0.0|91|100.000	sp|Q19992|SRD1_CAEEL|3.57e-62|88|74.380	0.000000
FUN_006804-T1	FUN_006576-T1|1.41e-169|99|99.691	sp|Q19992|SRD1_CAEEL|8.25e-51|92|80.000	0.000000
FUN_006805-T1	FUN_006577-T1|0.0|100|100.000	tr|Q19991|Q19991_CAEEL|0.0|96|60.838	19.819314
FUN_006806-T1	FUN_006578-T1|0.0|100|99.905	sp|Q09556|YQW3_CAEEL|1.81e-171|99|82.730	36.577008
FUN_006807-T1	FUN_006579-T1|0.0|60|99.761	sp|Q09555|DAF19_CAEEL|5.30e-21|40|88.235	19.551509
FUN_006808-T1	FUN_006580-T2|0.0|100|99.951	sp|Q09555|DAF19_CAEEL|0.0|98|63.839	33.715585
FUN_006810-T1	FUN_006581-T1|2.25e-121|100|100.000	tr|Q5FC76|Q5FC76_CAEEL|1.19e-40|94|83.562	2.941131
FUN_006811-T1	FUN_006582-T1|0.0|100|99.893	sp|G5ED66|PAX3H_CAEEL|9.84e-132|94|86.348	15.866811
FUN_006812-T1	FUN_006583-T1|0.0|100|99.784	tr|Q09552|Q09552_CAEEL|7.61e-59|63|54.348	3.956890
FUN_006813-T1	FUN_006584-T1|0.0|100|99.917	sp|Q09551|ASAH2_CAEEL|0.0|99|90.773	51.577359
FUN_006814-T1	FUN_006585-T1|0.0|100|100.000	sp|Q09553|GAS1_CAEEL|7.58e-154|99|92.140	34.496317
FUN_006815-T1	FUN_006586-T1|0.0|95|99.638	sp|Q09291|HECW1_CAEEL|1.25e-05|49|26.267	5.570830
FUN_006816-T1	FUN_006587-T1|0.0|95|98.836	sp|Q22071|MEC15_CAEEL|6.39e-174|88|67.151	5.085581
FUN_006817-T1	FUN_006589-T1|0.0|100|99.661	sp|G5EEM5|ZYG9_CAEEL|4.42e-45|43|45.024	5.135115
FUN_006818-T1	FUN_006590-T1|0.0|100|100.000	sp|Q09554|YQV5_CAEEL|0.0|99|73.458	2.070812
FUN_006819-T1	FUN_006591-T1|0.0|97|100.000	sp|Q5FC78|YQV8_CAEEL|0.0|99|85.205	0.445488
FUN_006820-T1	FUN_006592-T1|0.0|100|100.000	tr|A5Z2S2|A5Z2S2_CAEEL|3.63e-65|91|73.729	19.408954
FUN_006821-T1	FUN_006593-T1|0.0|100|100.000	tr|O45445|O45445_CAEEL|1.81e-91|93|44.633	28.987216
FUN_006822-T1	FUN_006594-T1|0.0|100|99.890	tr|O62263|O62263_CAEEL|0.0|97|66.083	17.116464
FUN_006823-T1	FUN_006596-T1|0.0|100|100.000	sp|Q20748|ATAD3_CAEEL|0.0|99|94.649	33.672352
FUN_006824-T1	FUN_006597-T1|4.03e-170|96|100.000	tr|Q9BI89|Q9BI89_CAEEL|3.99e-07|37|70.732	47.133972
FUN_006825-T1	FUN_006598-T1|1.35e-164|100|100.000	sp|K8ERR8|LSY12_CAEEL|1.21e-25|54|75.000	24.713650
FUN_006826-T1	FUN_006600-T1|5.74e-148|100|100.000	sp|K8ERR8|LSY12_CAEEL|0.022|69|33.846	14.830290
FUN_006827-T1	FUN_006601-T1|1.75e-91|100|100.000	sp|P34641|CED11_CAEEL|3.6|35|47.619	0.768465
FUN_006828-T1	FUN_007283-T1|1.56e-69|87|100.000	tr|Q19276|Q19276_CAEEL|0.20|26|44.444	0.890780
FUN_006829-T1	FUN_006603-T1|0.0|100|100.000	tr|Q22642|Q22642_CAEEL|3.8|19|27.059	0.426285
FUN_006830-T1	FUN_006604-T1|0.0|100|100.000	tr|G5ED01|G5ED01_CAEEL|5.88e-90|98|94.891	11.457624
FUN_006831-T1	FUN_006605-T1|0.0|100|100.000	tr|G5ED01|G5ED01_CAEEL|3.22e-57|99|87.805	11.679387
FUN_006832-T1	FUN_006606-T1|0.0|100|99.577	sp|G5EG51|NRDE2_CAEEL|6.78e-13|40|40.206	24.006299
FUN_006833-T1	FUN_006606-T1|0.0|100|99.900	sp|G5EG51|NRDE2_CAEEL|0.0|99|33.593	25.498653
FUN_006834-T1	FUN_006607-T1|0.0|100|100.000	sp|P49391|RT14_CAEEL|5.02e-113|99|83.920	63.109677
FUN_006835-T1	FUN_006608-T1|0.0|100|99.919	sp|Q22071|MEC15_CAEEL|0.0|99|69.877	33.187626
FUN_006836-T1	FUN_006609-T1|0.0|100|100.000	tr|Q7YWV0|Q7YWV0_CAEEL|1.69e-87|86|63.043	23.385886
FUN_006837-T1	FUN_024223-T1|0.0|100|100.000	sp|Q7YWU9|UBXN5_CAEEL|3.06e-61|99|62.644	60.050145
FUN_006838-T1	FUN_006610-T1|0.0|100|100.000	sp|Q09301|YQOC_CAEEL|7.66e-53|86|53.374	2.502654
FUN_006839-T1	FUN_006611-T1|0.0|100|99.931	sp|O62275|WAGO4_CAEEL|0.0|97|58.378	81.772288
FUN_006840-T1	FUN_006612-T1|0.0|100|99.926	sp|Q22070|PLCG_CAEEL|0.0|99|93.811	6.134475
FUN_006841-T1	FUN_006613-T1|0.0|100|100.000	sp|Q09203|SRA1_CAEEL|5.70e-122|99|68.400	0.146622
FUN_006842-T1	FUN_006614-T1|0.0|100|99.848	tr|Q8MQG6|Q8MQG6_CAEEL|0.76|25|30.508	0.000000
FUN_006843-T1	FUN_011480-T1|3.71e-146|94|98.962	tr|A4F2Z7|A4F2Z7_CAEEL|3.02e-06|38|47.917	0.299286
FUN_006844-T1	FUN_006616-T1|2.93e-166|100|100.000	tr|Q9NA77|Q9NA77_CAEEL|1.37e-09|83|34.831	0.403856
FUN_006845-T1	FUN_006617-T1|0.0|100|100.000	sp|Q09203|SRA1_CAEEL|2.50e-99|99|58.635	0.073693
FUN_006846-T1	FUN_006618-T1|6.05e-158|100|100.000	tr|O44866|O44866_CAEEL|2.63e-05|44|43.182	0.558879
FUN_006847-T1	FUN_006619-T1|0.0|100|99.744	tr|Q21935|Q21935_CAEEL|0.006|42|37.500	0.000000
FUN_006848-T1	FUN_006620-T1|1.44e-179|100|100.000	sp|Q09210|SRA8_CAEEL|1.43e-35|97|57.273	0.435517
FUN_006849-T1	FUN_006622-T1|0.0|39|99.487	sp|Q09208|SRA6_CAEEL|2.05e-95|99|48.640	0.051827
FUN_006850-T1	FUN_006623-T1|0.0|100|100.000	sp|Q09212|SRA9_CAEEL|1.56e-47|90|54.962	0.164139
FUN_006851-T1	0 hits were found in EG	sp|Q09212|SRA9_CAEEL|4.60e-22|83|60.606	0.403856
FUN_006852-T1	FUN_006624-T1|0.0|100|99.847	sp|Q09210|SRA8_CAEEL|6.82e-80|99|52.535	0.029851
FUN_006853-T1	FUN_006625-T1|0.0|99|100.000	sp|Q09208|SRA6_CAEEL|3.78e-37|88|48.819	0.055997
FUN_006854-T1	FUN_006626-T1|1.75e-91|100|100.000	tr|Q9BL29|Q9BL29_CAEEL|0.99|47|36.667	26.127822
FUN_006855-T1	FUN_006627-T1|5.25e-133|100|100.000	tr|Q6HAE7|Q6HAE7_CAEEL|1.2|64|33.333	3.683423
FUN_006856-T1	FUN_006628-T1|0.0|100|100.000	sp|Q09209|SRA7_CAEEL|6.46e-92|90|58.986	0.157565
FUN_006857-T1	FUN_006629-T1|7.66e-98|100|100.000	sp|Q09209|SRA7_CAEEL|4.59e-62|98|79.646	0.248570
FUN_006858-T1	FUN_006630-T1|0.0|100|99.863	sp|Q09208|SRA6_CAEEL|9.96e-107|99|64.050	1.794254
FUN_006859-T1	FUN_006631-T1|0.0|96|98.859	tr|Q17825|Q17825_CAEEL|0.0|87|88.921	5.615884
FUN_006860-T1	FUN_006632-T1|0.0|100|99.802	sp|P46500|SDZ15_CAEEL|1.95e-04|69|25.424	3.436353
FUN_006861-T1	FUN_006633-T1|0.0|100|97.089	sp|P34483|YMJ8_CAEEL|7.33e-05|86|22.857	3.861323
FUN_006862-T1	FUN_006633-T1|0.0|100|98.403	sp|P46500|SDZ15_CAEEL|3.30e-04|64|25.234	4.816933
FUN_006863-T1	FUN_006634-T1|9.34e-152|100|94.872	tr|Q17825|Q17825_CAEEL|2.12e-11|56|74.242	2.870387
FUN_006864-T1	FUN_006636-T1|0.0|79|99.035	sp|Q9U2D9|GYS_CAEEL|3.64e-123|99|77.982	1.002214
FUN_006865-T1	FUN_006636-T1|2.69e-141|96|100.000	sp|Q9U2D9|GYS_CAEEL|2.85e-48|97|84.783	0.512518
FUN_006866-T1	FUN_006637-T1|0.0|98|99.786	sp|Q9U2D9|GYS_CAEEL|1.60e-178|96|83.168	0.973302
FUN_006867-T1	FUN_006640-T1|0.0|81|100.000	sp|Q9U2D9|GYS_CAEEL|1.22e-72|91|76.000	24.837094
FUN_006868-T1	FUN_006639-T1|5.42e-138|100|100.000	tr|Q93242|Q93242_CAEEL|0.47|44|35.897	0.000000
FUN_006869-T1	FUN_006640-T1|0.0|100|99.950	sp|Q9U2D9|GYS_CAEEL|0.0|99|96.875	51.428539
FUN_006870-T1	FUN_006641-T1|0.0|100|100.000	tr|Q9U2F4|Q9U2F4_CAEEL|0.013|22|44.000	17.299917
FUN_006871-T1	FUN_006642-T1|0.0|100|100.000	tr|Q9XVP3|Q9XVP3_CAEEL|3.67e-180|97|77.108	1.066556
FUN_006872-T1	FUN_006643-T1|0.0|100|99.765	tr|Q20080|Q20080_CAEEL|2.76e-39|98|46.429	4.415309
FUN_006873-T1	FUN_006644-T1|0.0|100|99.757	tr|H2L272|H2L272_CAEEL|2.29e-06|37|35.593	15.797952
FUN_006874-T1	FUN_006645-T1|0.0|100|100.000	tr|Q9U2D5|Q9U2D5_CAEEL|0.0|99|84.259	2.065935
FUN_006875-T1	FUN_006646-T1|0.0|100|99.811	tr|Q94314|Q94314_CAEEL|6.61e-14|38|46.970	10.446720
FUN_006876-T1	FUN_006647-T1|0.0|100|100.000	sp|P41830|CNR14_CAEEL|1.46e-48|50|33.819	10.102200
FUN_006877-T1	FUN_006648-T1|0.0|100|99.784	tr|O01964|O01964_CAEEL|1.83e-177|93|58.124	27.188254
FUN_006878-T1	FUN_006649-T1|0.0|100|99.807	sp|H2L008|ZTF16_CAEEL|1.03e-27|59|44.037	10.209364
FUN_006880-T1	FUN_006650-T1|0.0|94|100.000	tr|G5EBS6|G5EBS6_CAEEL|0.0|81|58.058	9.290221
FUN_006881-T1	FUN_006651-T1|0.0|100|99.861	tr|O01573|O01573_CAEEL|2.97e-15|52|25.385	17.271812
FUN_006882-T1	FUN_006652-T1|0.0|100|99.936	sp|P41830|CNR14_CAEEL|3.75e-40|69|29.810	2.486690
FUN_024878-T1	FUN_024220-T1|0.0|100|100.000	tr|Q18193|Q18193_CAEEL|9.77e-29|93|39.048	5.147761
