## Supplementary material for "A regulatory module driving the recurrent evolution of irreducible molecular complexes": Data_S6

### Sheet: 290460 (#2)
	Chromosome	Position	Gene	Reference Base	Modified to	Impact	Effect	Variant
	chrII	2026473	EG-ORF_004515	G	A	MODERATE	missense_variant,upstream_gene_variant,upstream_gene_variant,upstream_gene_variant,upstream_gene_variant,upstream_gene_variant,downstream_gene_variant,downstream_gene_variant	p.Pro167Leu
	chrII	2985844	EG-ORF_004836	G	A	MODERATE	missense_variant,upstream_gene_variant,downstream_gene_variant,downstream_gene_variant,downstream_gene_variant,downstream_gene_variant	p.Glu78Lys
	chrII	4676018	EG-ORF_005440	A	G	MODERATE	missense_variant,downstream_gene_variant,downstream_gene_variant,downstream_gene_variant	p.Glu335Gly
	chrII	5011573	EG-ORF_005536	G	A	MODERATE	missense_variant,upstream_gene_variant,upstream_gene_variant,upstream_gene_variant,upstream_gene_variant	p.Asp112Asn
	chrII	5515362	EG-ORF_005693	G	A	MODERATE	missense_variant,upstream_gene_variant,upstream_gene_variant,downstream_gene_variant,downstream_gene_variant	p.Val18Met
	chrII	6970130	EG-ORF_006096	G	A	MODERATE	missense_variant,downstream_gene_variant,downstream_gene_variant	p.Val28Ile
	chrII	8686728	PLC3	G	A	MODERATE	missense_variant,upstream_gene_variant	p.Pro1090Leu
	chrIII	2238955	GLP1	G	A	MODERATE	missense_variant,upstream_gene_variant,upstream_gene_variant,downstream_gene_variant	p.Ser96Phe
	chrIII	3417612	EG-ORF_008505	G	A	MODERATE	missense_variant,upstream_gene_variant,upstream_gene_variant	p.Asp206Asn
	chrIII	4862297	EG-ORF_009010	A	G	MODERATE	missense_variant,upstream_gene_variant,downstream_gene_variant,downstream_gene_variant	p.Glu594Gly
	chrIII	7957492	EG-ORF_010047	G	A	HIGH	splice_acceptor_variant&intron_variant,upstream_gene_variant,downstream_gene_variant,downstream_gene_variant,downstream_gene_variant,downstream_gene_variant,downstream_gene_variant	/
	chrIII	8062298	EG-ORF_010073	G	A	MODERATE	missense_variant,downstream_gene_variant	p.Ala183Thr
	chrIV	5929015	EG-ORF_012345	C	A	MODERATE	missense_variant,upstream_gene_variant,upstream_gene_variant,upstream_gene_variant,downstream_gene_variant,downstream_gene_variant	p.Asp10Tyr
	chrV	8399157	EG-ORF_017399	C	T	MODERATE	missense_variant,upstream_gene_variant,downstream_gene_variant	p.Arg815Lys
	chrV	8399263	EG-ORF_017399	T	C	MODERATE	missense_variant,upstream_gene_variant,downstream_gene_variant	p.Thr780Ala
	chrX	9216435	UNC10_1	G	A	MODERATE	missense_variant,missense_variant,upstream_gene_variant	p.His1003Tyr
	INK1091, EMS-2

### Sheet: 290461 (#3)
	Chromosome	Position	Gene	Reference Base	Modified to	Impact	Effect	Variant
	chrI	11284953	EG-ORF_003539	C	T	MODERATE	missense_variant,upstream_gene_variant,downstream_gene_variant,downstream_gene_variant,downstream_gene_variant,downstream_gene_variant,downstream_gene_variant	p.Glu17Lys
	chrI	11651443	EG-ORF_003625	C	T	MODERATE	missense_variant,upstream_gene_variant,upstream_gene_variant,upstream_gene_variant,downstream_gene_variant	p.Gly314Arg
	chrI	11889787	UNC13_1	C	T	MODERATE	missense_variant	p.Pro26Ser
	chrII	687853	EG-ORF_004005	G	A	MODERATE	missense_variant,downstream_gene_variant,downstream_gene_variant,downstream_gene_variant,downstream_gene_variant,downstream_gene_variant,downstream_gene_variant,downstream_gene_variant	p.Glu12Lys
	chrII	1069398	EG-ORF_004158	G	A	MODERATE	missense_variant,upstream_gene_variant,downstream_gene_variant,downstream_gene_variant	p.Pro67Ser
	chrII	9872710	EG-ORF_006986	C	T	MODERATE	missense_variant,upstream_gene_variant,upstream_gene_variant,upstream_gene_variant,downstream_gene_variant	p.Val78Ile
	chrII	10048786	EG-ORF_007057	C	T	MODERATE	missense_variant,upstream_gene_variant,downstream_gene_variant,downstream_gene_variant,downstream_gene_variant	p.Gly30Arg
	chrII	10218155	EG-ORF_007128	C	T	MODERATE	missense_variant,upstream_gene_variant,upstream_gene_variant,upstream_gene_variant,downstream_gene_variant,downstream_gene_variant	p.Ala178Val
	chrII	11073676	EG-ORF_007347	C	T	HIGH	stop_gained,stop_gained,upstream_gene_variant,downstream_gene_variant	p.Trp25*
	chrII	11318102	EG-ORF_007390	C	T	MODERATE	missense_variant,upstream_gene_variant,upstream_gene_variant,downstream_gene_variant	p.Glu277Lys
	chrII	11440663	EG-ORF_007423	C	T	MODERATE	missense_variant,missense_variant,upstream_gene_variant,upstream_gene_variant,upstream_gene_variant,downstream_gene_variant,downstream_gene_variant	p.Pro151Ser
	chrII	11890950	EG-ORF_007510	GT	G	HIGH	frameshift_variant,frameshift_variant,downstream_gene_variant,downstream_gene_variant	p.Thr134fs
	chrII	12181126	EG-ORF_007564	C	T	MODERATE	missense_variant,downstream_gene_variant,downstream_gene_variant,downstream_gene_variant,downstream_gene_variant,downstream_gene_variant	p.Arg5Lys
	chrIII	710035	EG-ORF_007869	G	A	MODERATE	missense_variant,upstream_gene_variant,downstream_gene_variant	p.Ala49Thr
	chrIII	981029	EG-ORF_007910	A	AGTGAATGGTCCAGTCTCTCCAGTGAATGGTGTAGTCTCTCCG	MODERATE	disruptive_inframe_insertion,upstream_gene_variant	p.Thr850_Gly851insGlyGluThrThrProPheThrGlyGluThrGlyProPheThr
	chrIII	1116794	EG-ORF_007935	G	A	MODERATE	missense_variant,upstream_gene_variant,upstream_gene_variant,downstream_gene_variant,downstream_gene_variant,downstream_gene_variant	p.Gly18Arg
	chrIII	3924358	EG-ORF_008692	G	A	MODERATE	missense_variant,upstream_gene_variant,upstream_gene_variant,downstream_gene_variant	p.Pro179Ser
	chrIII	6154642	EG-ORF_009429	G	A	MODERATE	missense_variant,downstream_gene_variant,downstream_gene_variant,downstream_gene_variant	p.Ala523Val
	chrIII	6162027	EG-ORF_009431	G	A	MODERATE	missense_variant,upstream_gene_variant,upstream_gene_variant	p.Pro575Ser
	chrIII	6426270	ERCC3_4	G	A	MODERATE	missense_variant,upstream_gene_variant,downstream_gene_variant	p.Gly502Asp
	chrIII	6983928	EG-ORF_009713	A	T	MODERATE	missense_variant,upstream_gene_variant,downstream_gene_variant,downstream_gene_variant,downstream_gene_variant	p.Gln168His
	chrIII	7325024	CHL1	G	A	MODERATE	missense_variant,upstream_gene_variant,upstream_gene_variant,upstream_gene_variant,downstream_gene_variant,downstream_gene_variant	p.Arg242Gln
	chrIII	7375009	UMPS1	G	A	MODERATE	missense_variant,upstream_gene_variant,downstream_gene_variant,downstream_gene_variant,downstream_gene_variant	p.Asp219Asn
	chrIII	7490730	EG-ORF_009885	G	A	MODERATE	missense_variant,upstream_gene_variant,upstream_gene_variant	p.Gly109Arg
	chrIII	10318117	EG-ORF_010593	G	A	MODERATE	missense_variant,upstream_gene_variant,upstream_gene_variant,downstream_gene_variant	p.Asp53Asn
	chrIII	10665426	EG-ORF_010690	G	A	HIGH	splice_acceptor_variant&intron_variant,upstream_gene_variant,upstream_gene_variant,downstream_gene_variant	/
	chrIII	11091191	EG-ORF_010809	G	A	MODERATE	missense_variant,downstream_gene_variant	p.Thr14Ile
	chrIV	882442	EG-ORF_011232	G	A	MODERATE	missense_variant,downstream_gene_variant,downstream_gene_variant	p.Met304Ile
	chrIV	3825587	EG-ORF_011735	C	T	MODERATE	missense_variant,upstream_gene_variant,downstream_gene_variant,downstream_gene_variant	p.Ala133Val
	chrIV	4532196	EG-ORF_011941	C	T	HIGH	splice_acceptor_variant&intron_variant,upstream_gene_variant,upstream_gene_variant,upstream_gene_variant,upstream_gene_variant,upstream_gene_variant,downstream_gene_variant	/
	chrIV	4532271	EG-ORF_011941	C	T	MODERATE	missense_variant,upstream_gene_variant,upstream_gene_variant,upstream_gene_variant,upstream_gene_variant,upstream_gene_variant,downstream_gene_variant	p.Glu65Lys
	chrIV	5027289	EG-ORF_012074	C	T	MODERATE	missense_variant,upstream_gene_variant,downstream_gene_variant	p.Ser101Phe
	chrIV	5280710	RUVB2	C	T	MODERATE	missense_variant,upstream_gene_variant,upstream_gene_variant,downstream_gene_variant,downstream_gene_variant,downstream_gene_variant,downstream_gene_variant	p.Thr414Met
	chrIV	5922554	ITR1_1	C	T	MODERATE	missense_variant,missense_variant,missense_variant,downstream_gene_variant,downstream_gene_variant	p.Leu2669Phe
	chrIV	5975530	EG-ORF_012366	C	T	MODERATE	missense_variant,upstream_gene_variant,upstream_gene_variant,downstream_gene_variant,downstream_gene_variant	p.Gly127Ser
	chrIV	6650231	UNC22_1	C	T	MODERATE	missense_variant,missense_variant,downstream_gene_variant	p.Arg5225His
	chrIV	7113462	EG-ORF_012709	C	T	MODERATE	missense_variant,downstream_gene_variant	p.Val363Ile
	chrIV	7426539	EG-ORF_012809	C	T	MODERATE	missense_variant,upstream_gene_variant,downstream_gene_variant	p.Thr3134Ile
	chrIV	8198296	EG-ORF_013063	C	T	MODERATE	missense_variant,3_prime_UTR_variant,upstream_gene_variant,upstream_gene_variant,upstream_gene_variant	p.Gly393Glu
	chrIV	8288564	GEX2	C	T	MODERATE	missense_variant,downstream_gene_variant,downstream_gene_variant,downstream_gene_variant,downstream_gene_variant	p.Thr558Met
	chrIV	8534359	EG-ORF_013157	C	T	MODERATE	missense_variant,downstream_gene_variant,downstream_gene_variant,downstream_gene_variant	p.Thr45Ile
	chrIV	8726395	RIG4	C	T	MODERATE	missense_variant	p.Gly133Asp
	chrIV	9514181	EG-ORF_013454	C	T	MODERATE	missense_variant,missense_variant,downstream_gene_variant,downstream_gene_variant	p.Pro373Leu
	chrIV	11589319	EG-ORF_013821	C	T	MODERATE	missense_variant,upstream_gene_variant,upstream_gene_variant,upstream_gene_variant,downstream_gene_variant,downstream_gene_variant	p.Arg276Lys
	chrV	396754	EG-ORF_014464	C	T	MODERATE	missense_variant,upstream_gene_variant,downstream_gene_variant	p.Asp154Asn
	chrV	524726	EG-ORF_014517	C	T	MODERATE	missense_variant,upstream_gene_variant,downstream_gene_variant	p.Pro61Ser
	chrV	1273107	SEL10	C	T	MODERATE	missense_variant,upstream_gene_variant,upstream_gene_variant,downstream_gene_variant	p.Arg4Gln
	chrV	1428305	EG-ORF_014878	C	T	MODERATE	missense_variant,upstream_gene_variant,upstream_gene_variant,downstream_gene_variant,downstream_gene_variant,downstream_gene_variant,downstream_gene_variant	p.Thr162Ile
	chrV	2184084	GCY7_3	C	T	MODERATE	missense_variant,upstream_gene_variant,downstream_gene_variant,downstream_gene_variant,downstream_gene_variant,downstream_gene_variant	p.Ala20Val
	chrV	2425011	EG-ORF_015255	C	T	MODERATE	missense_variant,upstream_gene_variant,downstream_gene_variant,downstream_gene_variant	p.Gly131Glu
	chrV	2886893	EG-ORF_015445	C	T	HIGH	splice_acceptor_variant&intron_variant,downstream_gene_variant,downstream_gene_variant,downstream_gene_variant,downstream_gene_variant,downstream_gene_variant,downstream_gene_variant,downstream_gene_variant	/
	chrV	3505279	EG-ORF_015647	C	T	MODERATE	missense_variant,upstream_gene_variant,upstream_gene_variant	p.Glu884Lys
	chrV	4285899	EG-ORF_016013	C	T	MODERATE	missense_variant,upstream_gene_variant,upstream_gene_variant,upstream_gene_variant,upstream_gene_variant,upstream_gene_variant,upstream_gene_variant,downstream_gene_variant	p.Ser190Phe
	chrV	4309427	EG-ORF_016024	C	T	MODERATE	missense_variant,missense_variant,upstream_gene_variant,downstream_gene_variant,downstream_gene_variant	p.Ala201Thr
	chrV	5553563	EG-ORF_016497	G	A	MODERATE	missense_variant	p.Ser713Phe
	chrV	6871570	EG-ORF_016928	G	A	MODERATE	missense_variant,upstream_gene_variant	p.Pro103Leu
	chrV	7890699	EG-ORF_017251	G	A	MODERATE	missense_variant,upstream_gene_variant,downstream_gene_variant	p.His678Tyr
	chrV	8408211	EG-ORF_017401	G	A	MODERATE	missense_variant,upstream_gene_variant,downstream_gene_variant	p.Pro40Ser
	chrV	10906507	EG-ORF_018238	G	A	MODERATE	missense_variant,upstream_gene_variant,upstream_gene_variant,upstream_gene_variant,upstream_gene_variant,upstream_gene_variant,downstream_gene_variant,downstream_gene_variant,downstream_gene_variant	p.Ser47Phe
	chrV	11050754	EG-ORF_018303	G	A	MODERATE	missense_variant,upstream_gene_variant,upstream_gene_variant,upstream_gene_variant,upstream_gene_variant,downstream_gene_variant	p.Gly74Glu
	chrV	11133785	EG-ORF_018339	G	A	MODERATE	missense_variant	p.Ser21Asn
	chrV	11426801	EG-ORF_018480	G	A	MODERATE	missense_variant,upstream_gene_variant,upstream_gene_variant,upstream_gene_variant,downstream_gene_variant,downstream_gene_variant	p.Gly117Asp
	chrV	11567598	EG-ORF_018565	G	A	MODERATE	missense_variant,upstream_gene_variant,upstream_gene_variant,upstream_gene_variant,downstream_gene_variant	p.Val101Met
	chrV	11824553	EG-ORF_018686	G	A	MODERATE	missense_variant,upstream_gene_variant,upstream_gene_variant,downstream_gene_variant	p.Arg235His
	chrX	11293336	EG-ORF_023030	C	T	HIGH	splice_donor_variant&intron_variant,downstream_gene_variant,downstream_gene_variant,downstream_gene_variant	/
	chrX	12541058	EG-ORF_023422	C	T	MODERATE	missense_variant&splice_region_variant,upstream_gene_variant,upstream_gene_variant,downstream_gene_variant,downstream_gene_variant	p.Met309Ile
	chrX	12809939	EG-ORF_023513	C	T	MODERATE	missense_variant,upstream_gene_variant,downstream_gene_variant,downstream_gene_variant,downstream_gene_variant	p.Ala48Val
	chrX	13181834	UFD2_5	C	T	MODERATE	missense_variant,upstream_gene_variant,downstream_gene_variant,downstream_gene_variant,downstream_gene_variant,downstream_gene_variant	p.Ala106Val
	chrX	14307225	AEX3_1	G	A	MODERATE	missense_variant,missense_variant	p.Val866Ile
	chrX	14744942	EG-ORF_024099	G	A	MODERATE	missense_variant,upstream_gene_variant,upstream_gene_variant,upstream_gene_variant,downstream_gene_variant,downstream_gene_variant	p.Gly68Arg
	chrX	14818017	EG-ORF_024123	G	A	MODERATE	missense_variant,upstream_gene_variant,downstream_gene_variant	p.Asp62Asn
	INK1092, EMS-3

### Sheet: 290462 (#6)
	Chromosome	Position	Gene	Reference Base	Modified to	Impact	Effect	Variant
	chrI	2319221	EG-ORF_000782	C	T	MODERATE	missense_variant,upstream_gene_variant,upstream_gene_variant,downstream_gene_variant	p.Ala637Thr
	chrI	3849985	EG-ORF_001351	C	T	MODERATE	missense_variant,upstream_gene_variant,upstream_gene_variant,downstream_gene_variant,downstream_gene_variant,downstream_gene_variant,downstream_gene_variant,downstream_gene_variant,downstream_gene_variant	p.Val116Met
	chrI	3930619	RPT5	T	C	MODERATE	missense_variant,upstream_gene_variant,upstream_gene_variant,upstream_gene_variant,upstream_gene_variant,upstream_gene_variant,upstream_gene_variant	p.Asp170Gly
	chrI	5516731	EG-ORF_001887	C	T	MODERATE	missense_variant,upstream_gene_variant,upstream_gene_variant,upstream_gene_variant	p.Gly2774Glu
	chrI	5806785	CSNK1_1	C	T	MODERATE	missense_variant,missense_variant,upstream_gene_variant,downstream_gene_variant	p.Gly47Glu
	chrI	5835337	EG-ORF_001997	C	T	MODERATE	missense_variant,upstream_gene_variant,downstream_gene_variant	p.Ser36Phe
	chrI	6578085	EG-ORF_002221	C	T	MODERATE	missense_variant,upstream_gene_variant,upstream_gene_variant,downstream_gene_variant,downstream_gene_variant	p.Pro507Ser
	chrI	6827677	EG-ORF_002310	C	T	MODERATE	missense_variant,missense_variant,missense_variant,upstream_gene_variant,upstream_gene_variant,upstream_gene_variant,upstream_gene_variant,downstream_gene_variant	p.Thr97Ile
	chrI	6947408	EG-ORF_002353	C	T	MODERATE	missense_variant,upstream_gene_variant,upstream_gene_variant,upstream_gene_variant,downstream_gene_variant,downstream_gene_variant,downstream_gene_variant	p.Val93Ile
	chrI	7121147	EG-ORF_002421	C	T	MODERATE	missense_variant,downstream_gene_variant,downstream_gene_variant,downstream_gene_variant,downstream_gene_variant,downstream_gene_variant,downstream_gene_variant,downstream_gene_variant,downstream_gene_variant	p.Cys292Tyr
	chrI	7826760	HINT1	C	T	MODERATE	missense_variant,upstream_gene_variant,upstream_gene_variant,upstream_gene_variant,downstream_gene_variant,downstream_gene_variant,downstream_gene_variant	p.Pro60Ser
	chrI	7851501	CSN2	C	T	MODERATE	missense_variant,upstream_gene_variant,upstream_gene_variant,downstream_gene_variant	p.Ala135Val
	chrI	7998970	RAB5A	C	T	MODERATE	missense_variant,upstream_gene_variant,upstream_gene_variant	p.Gly193Glu
	chrI	9001964	EG-ORF_003027	C	T	MODERATE	missense_variant,upstream_gene_variant,upstream_gene_variant,downstream_gene_variant,downstream_gene_variant	p.Cys66Tyr
	chrI	9089455	DYF1	C	T	MODERATE	missense_variant,upstream_gene_variant,upstream_gene_variant,upstream_gene_variant,downstream_gene_variant,downstream_gene_variant,downstream_gene_variant,downstream_gene_variant	p.Ala70Val
	chrI	9310526	EG-ORF_003121	C	T	MODERATE	missense_variant,upstream_gene_variant,upstream_gene_variant,upstream_gene_variant,downstream_gene_variant,downstream_gene_variant	p.Glu500Lys
	chrI	9526413	CHE3	G	A	MODERATE	missense_variant,downstream_gene_variant	p.Arg345Trp
	chrII	1434344	EG-ORF_004258	C	T	MODERATE	missense_variant,upstream_gene_variant,upstream_gene_variant,upstream_gene_variant,downstream_gene_variant,downstream_gene_variant,downstream_gene_variant,downstream_gene_variant	p.Leu246Phe
	chrII	7405104	UNC53	A	T	MODERATE	missense_variant,upstream_gene_variant,downstream_gene_variant	p.Val1366Glu
	chrII	9042096	EG-ORF_006745	G	A	MODERATE	missense_variant,upstream_gene_variant,upstream_gene_variant,upstream_gene_variant,downstream_gene_variant,downstream_gene_variant	p.Glu79Lys
	chrII	11318074	EG-ORF_007390	G	A	MODERATE	missense_variant,upstream_gene_variant,upstream_gene_variant,downstream_gene_variant	p.Pro286Leu
	chrII	12180114	EG-ORF_007564	G	A	MODERATE	missense_variant&splice_region_variant,downstream_gene_variant,downstream_gene_variant,downstream_gene_variant,downstream_gene_variant	p.Ala84Val
	chrIII	3923387	EG-ORF_008691	G	A	MODERATE	missense_variant,upstream_gene_variant,downstream_gene_variant,downstream_gene_variant	p.Leu33Phe
	chrIII	4884131	EG-ORF_009023	G	A	HIGH	splice_donor_variant&intron_variant,upstream_gene_variant,downstream_gene_variant,downstream_gene_variant,downstream_gene_variant,downstream_gene_variant,downstream_gene_variant,downstream_gene_variant	/
	chrIII	6450915	EG-ORF_009523	G	A	HIGH	splice_donor_variant&intron_variant,upstream_gene_variant,upstream_gene_variant,upstream_gene_variant	/
	chrIII	9089277	EG-ORF_010318	G	A	MODERATE	missense_variant,missense_variant,downstream_gene_variant	p.Met153Ile
	chrX	1263754	EG-ORF_020319	G	A	MODERATE	missense_variant,upstream_gene_variant,downstream_gene_variant,downstream_gene_variant	p.Asp246Asn
	chrIV	882442	EG-ORF_011232	G	A	MODERATE	missense_variant,downstream_gene_variant,downstream_gene_variant	p.Met304Ile
	chrIV	3825587	EG-ORF_011735	C	T	MODERATE	missense_variant,upstream_gene_variant,downstream_gene_variant,downstream_gene_variant	p.Ala133Val
	chrIV	4532196	EG-ORF_011941	C	T	HIGH	splice_acceptor_variant&intron_variant,upstream_gene_variant,upstream_gene_variant,upstream_gene_variant,upstream_gene_variant,upstream_gene_variant,downstream_gene_variant	/
	chrIV	4532271	EG-ORF_011941	C	T	MODERATE	missense_variant,upstream_gene_variant,upstream_gene_variant,upstream_gene_variant,upstream_gene_variant,upstream_gene_variant,downstream_gene_variant	p.Glu65Lys
	chrIV	5027289	EG-ORF_012074	C	T	MODERATE	missense_variant,upstream_gene_variant,downstream_gene_variant	p.Ser101Phe
	chrIV	5280710	RUVB2	C	T	MODERATE	missense_variant,upstream_gene_variant,upstream_gene_variant,downstream_gene_variant,downstream_gene_variant,downstream_gene_variant,downstream_gene_variant	p.Thr414Met
	chrIV	5922554	ITR1_1	C	T	MODERATE	missense_variant,missense_variant,missense_variant,downstream_gene_variant,downstream_gene_variant	p.Leu2669Phe
	chrIV	5975530	EG-ORF_012366	C	T	MODERATE	missense_variant,upstream_gene_variant,upstream_gene_variant,downstream_gene_variant,downstream_gene_variant	p.Gly127Ser
	chrIV	6650231	UNC22_1	C	T	MODERATE	missense_variant,missense_variant,downstream_gene_variant	p.Arg5225His
	chrIV	7113462	EG-ORF_012709	C	T	MODERATE	missense_variant,downstream_gene_variant	p.Val363Ile
	chrIV	7426539	EG-ORF_012809	C	T	MODERATE	missense_variant,upstream_gene_variant,downstream_gene_variant	p.Thr3134Ile
	chrIV	8198296	EG-ORF_013063	C	T	MODERATE	missense_variant,3_prime_UTR_variant,upstream_gene_variant,upstream_gene_variant,upstream_gene_variant	p.Gly393Glu
	chrIV	8288564	GEX2	C	T	MODERATE	missense_variant,downstream_gene_variant,downstream_gene_variant,downstream_gene_variant,downstream_gene_variant	p.Thr558Met
	chrIV	8534359	EG-ORF_013157	C	T	MODERATE	missense_variant,downstream_gene_variant,downstream_gene_variant,downstream_gene_variant	p.Thr45Ile
	chrIV	8726395	RIG4	C	T	MODERATE	missense_variant	p.Gly133Asp
	chrIV	9514181	EG-ORF_013454	C	T	MODERATE	missense_variant,missense_variant,downstream_gene_variant,downstream_gene_variant	p.Pro373Leu
	chrIV	11589319	EG-ORF_013821	C	T	MODERATE	missense_variant,upstream_gene_variant,upstream_gene_variant,upstream_gene_variant,downstream_gene_variant,downstream_gene_variant	p.Arg276Lys
	chrV	396754	EG-ORF_014464	C	T	MODERATE	missense_variant,upstream_gene_variant,downstream_gene_variant	p.Asp154Asn
	chrV	524726	EG-ORF_014517	C	T	MODERATE	missense_variant,upstream_gene_variant,downstream_gene_variant	p.Pro61Ser
	chrV	1273107	SEL10	C	T	MODERATE	missense_variant,upstream_gene_variant,upstream_gene_variant,downstream_gene_variant	p.Arg4Gln
	chrV	1428305	EG-ORF_014878	C	T	MODERATE	missense_variant,upstream_gene_variant,upstream_gene_variant,downstream_gene_variant,downstream_gene_variant,downstream_gene_variant,downstream_gene_variant	p.Thr162Ile
	chrV	2184084	GCY7_3	C	T	MODERATE	missense_variant,upstream_gene_variant,downstream_gene_variant,downstream_gene_variant,downstream_gene_variant,downstream_gene_variant	p.Ala20Val
	chrV	2425011	EG-ORF_015255	C	T	MODERATE	missense_variant,upstream_gene_variant,downstream_gene_variant,downstream_gene_variant	p.Gly131Glu
	chrV	2886893	EG-ORF_015445	C	T	HIGH	splice_acceptor_variant&intron_variant,downstream_gene_variant,downstream_gene_variant,downstream_gene_variant,downstream_gene_variant,downstream_gene_variant,downstream_gene_variant,downstream_gene_variant	/
	chrV	3505279	EG-ORF_015647	C	T	MODERATE	missense_variant,upstream_gene_variant,upstream_gene_variant	p.Glu884Lys
	chrV	4285899	EG-ORF_016013	C	T	MODERATE	missense_variant,upstream_gene_variant,upstream_gene_variant,upstream_gene_variant,upstream_gene_variant,upstream_gene_variant,upstream_gene_variant,downstream_gene_variant	p.Ser190Phe
	chrV	4309427	EG-ORF_016024	C	T	MODERATE	missense_variant,missense_variant,upstream_gene_variant,downstream_gene_variant,downstream_gene_variant	p.Ala201Thr
	chrV	5553563	EG-ORF_016497	G	A	MODERATE	missense_variant	p.Ser713Phe
	chrV	6871570	EG-ORF_016928	G	A	MODERATE	missense_variant,upstream_gene_variant	p.Pro103Leu
	chrV	7890699	EG-ORF_017251	G	A	MODERATE	missense_variant,upstream_gene_variant,downstream_gene_variant	p.His678Tyr
	chrV	8408211	EG-ORF_017401	G	A	MODERATE	missense_variant,upstream_gene_variant,downstream_gene_variant	p.Pro40Ser
	chrV	10906507	EG-ORF_018238	G	A	MODERATE	missense_variant,upstream_gene_variant,upstream_gene_variant,upstream_gene_variant,upstream_gene_variant,upstream_gene_variant,downstream_gene_variant,downstream_gene_variant,downstream_gene_variant	p.Ser47Phe
	chrV	11050754	EG-ORF_018303	G	A	MODERATE	missense_variant,upstream_gene_variant,upstream_gene_variant,upstream_gene_variant,upstream_gene_variant,downstream_gene_variant	p.Gly74Glu
	chrV	11133785	EG-ORF_018339	G	A	MODERATE	missense_variant	p.Ser21Asn
	chrV	11426801	EG-ORF_018480	G	A	MODERATE	missense_variant,upstream_gene_variant,upstream_gene_variant,upstream_gene_variant,downstream_gene_variant,downstream_gene_variant	p.Gly117Asp
	chrV	11567598	EG-ORF_018565	G	A	MODERATE	missense_variant,upstream_gene_variant,upstream_gene_variant,upstream_gene_variant,downstream_gene_variant	p.Val101Met
	chrV	11824553	EG-ORF_018686	G	A	MODERATE	missense_variant,upstream_gene_variant,upstream_gene_variant,downstream_gene_variant	p.Arg235His
	chrX	11293336	EG-ORF_023030	C	T	HIGH	splice_donor_variant&intron_variant,downstream_gene_variant,downstream_gene_variant,downstream_gene_variant	/
	chrX	12541058	EG-ORF_023422	C	T	MODERATE	missense_variant&splice_region_variant,upstream_gene_variant,upstream_gene_variant,downstream_gene_variant,downstream_gene_variant	p.Met309Ile
	chrX	12809939	EG-ORF_023513	C	T	MODERATE	missense_variant,upstream_gene_variant,downstream_gene_variant,downstream_gene_variant,downstream_gene_variant	p.Ala48Val
	chrX	13181834	UFD2_5	C	T	MODERATE	missense_variant,upstream_gene_variant,downstream_gene_variant,downstream_gene_variant,downstream_gene_variant,downstream_gene_variant	p.Ala106Val
	chrX	14307225	AEX3_1	G	A	MODERATE	missense_variant,missense_variant	p.Val866Ile
	chrX	14744942	EG-ORF_024099	G	A	MODERATE	missense_variant,upstream_gene_variant,upstream_gene_variant,upstream_gene_variant,downstream_gene_variant,downstream_gene_variant	p.Gly68Arg
	chrX	14818017	EG-ORF_024123	G	A	MODERATE	missense_variant,upstream_gene_variant,downstream_gene_variant	p.Asp62Asn
	INK1095, EMS-6

### Sheet: 290463 (#8)
	Chromosome	Position	Gene	Reference Base	Modified to	Impact	Effect	Variant
	chrX	3712200	EG-ORF_020994	C	T	MODERATE	missense_variant,upstream_gene_variant,upstream_gene_variant,downstream_gene_variant	p.Ser16Asn
	chrX	5087884	EG-ORF_021332	C	T	MODERATE	missense_variant,upstream_gene_variant,upstream_gene_variant,upstream_gene_variant,downstream_gene_variant	p.Ala65Val
	manually annotated: heterozygous splice donor mutation after exon 2 (Pro35). Both SNP versions would change the donor site and likely frameshift because the next GC is 4 bp away
	INK1097, EMS-8

### Sheet: 290464 (#11)
	Chromosome	Position	Gene	Reference Base	Modified to	Impact	Effect	Variant
	manually annotated: heterozygous SNPs in EG-ORF_007390 - Thr233Ser and Thr233Asn
	INK1100, EMS-11

### Sheet: BLAST + InterPro analysis 
	EG-ORF ID	most similar C. elegans BLAST hit	Accession	IntePro hit
	EG-ORF_000782	none		Zygotic Embryogenesis-Associated Protein (IPR053222); FBA 2 (IPR012885)
	EG-ORF_001351	ABC-domain containing protein	NP_001364572.1
	EG-ORF_001398	26S protease regulatory subunit 6A [Caenorhabditis elegans]	NP_491672.1
	EG-ORF_001887	Laminin subunit alpha lam-3 [Caenorhabditis elegans]	NP_492775.2
	EG-ORF_001988	Casein kinase I gamma [Caenorhabditis elegans]	NP_492694.1
	EG-ORF_001997	G-protein coupled receptors family 1 profile domain-containing protein [Caenorhabditis elegans]	NP_492672.1
	EG-ORF_002221	Mediator of RNA polymerase II transcription subunit 1.1 [Caenorhabditis elegans]	NP_740821.1
	EG-ORF_002310	DOMON domain-containing protein [Caenorhabditis elegans]	NP_491122.2
	EG-ORF_002353	Nuclear pore complex protein Nup85 [Caenorhabditis elegans]	NP_492256.1
	EG-ORF_002421	SUEL-type lectin domain-containing protein [Caenorhabditis elegans]	NP_001293386.1
	EG-ORF_002656	Histidine triad nucleotide-binding protein 1 [Caenorhabditis elegans]	NP_492056.1
	EG-ORF_002664	COP9 signalosome complex subunit 2 [Caenorhabditis elegans]	NP_491740.1
	EG-ORF_002706	rab-5 [Caenorhabditis elegans]	AFP33147.1
	EG-ORF_003027	Chloride channel protein CLC-d [Caenorhabditis elegans]	NP_001379891.1
	EG-ORF_003059	Tetratricopeptide repeat protein 30 homolog [Caenorhabditis elegans]	NP_491494.2
	EG-ORF_003121	ATP-dependent DNA helicase PIF1 [Caenorhabditis elegans]	NP_490774.2
	EG-ORF_003173	Cytoplasmic dynein 2 heavy chain 1 [Caenorhabditis elegans]	NP_492221.2
	EG-ORF_003539	Uncharacterized protein CELE_F30A10.2 [Caenorhabditis elegans]	NP_492515.2
	EG-ORF_003625	TPR_REGION domain-containing protein [Caenorhabditis elegans]	NP_492160.2
	EG-ORF_003685	Phorbol ester/diacylglycerol-binding protein unc-13 [Caenorhabditis elegans]	NP_001021873.1
	EG-ORF_004005	none		COILS: Coil, Protein of unknown EG-ORFtion DUF713 (IPR007883)
	EG-ORF_004158	Peptidyl-prolyl cis-trans isomerase [Caenorhabditis elegans]	NP_494393.2
	EG-ORF_004258	none		SKP1/BTB/POZ domain (IPR011333)
	EG-ORF_004515	none		Ubiquitin-like domain (IPR000626)
	EG-ORF_004836	BTB domain-containing protein [Caenorhabditis elegans]	NP_001317756.1
	EG-ORF_005440	5'-3' exoribonuclease 1 [Caenorhabditis elegans]	NP_496945.3
	EG-ORF_005536	RanBD1 domain-containing protein [Caenorhabditis elegans]	NP_495208.1
	EG-ORF_005693	none		predicted disordered (MOBIDB LITE)
	EG-ORF_006096	Major facilitator superfamily (MFS) profile domain-containing protein [Caenorhabditis elegans]	NP_001254320.1
	EG-ORF_006226	Adapter protein unc-53 [Caenorhabditis elegans]	NP_001022170.1
	EG-ORF_006612	1-phosphatidylinositol 4,5-bisphosphate phosphodiesterase gamma plc-3 [Caenorhabditis elegans]	NP_496205.2
	EG-ORF_006745	Putative cytochrome P450 CYP13A8 [Caenorhabditis elegans]	NP_496115.1
	EG-ORF_006986	C-type LECtin [Caenorhabditis elegans]	NP_496743.1
	EG-ORF_007057	F-box C protein [Caenorhabditis elegans]	NP_493836.1
	EG-ORF_007128	F-box C protein [Caenorhabditis elegans]	NP_493852.1
	EG-ORF_007347	none		Signal peptide + non-cytoplasmic region (PHOBIUS)
	EG-ORF_007390	hyde-1
	EG-ORF_007423	none		Protein of unknown EG-ORFction DUF3557 (IPR021942)
	EG-ORF_007510	G protein [Caenorhabditis elegans]	NP_001021991.1
	EG-ORF_007564	Secreted protein [Caenorhabditis elegans]	NP_495827.1
	EG-ORF_007869	tRNA-synt_2 domain-containing protein [Caenorhabditis elegans]	NP_498643.1
	EG-ORF_007910	none		Signal peptide + non-cytoplasmic region (PHOBIUS)
	EG-ORF_007935	Transthyretin-like family protein [Caenorhabditis elegans]	NP_498657.1
	EG-ORF_008211	glp-1/Notch intracellular domain [Caenorhabditis elegans]	NP_499014.1
	EG-ORF_008505	FBA_2 domain-containing protein [Caenorhabditis elegans]	NP_494379.1
	EG-ORF_008691	Serpentine receptor class T-55 [Caenorhabditis elegans]	NP_499243.1
	EG-ORF_008692	Serpentine receptor class T-55 [Caenorhabditis elegans]
	EG-ORF_009010	Uncharacterized protein CELE_F52C9.5 [Caenorhabditis elegans]	NP_001367876.1
	EG-ORF_009023	COMM domain-containing protein [Caenorhabditis elegans]	NP_001379239.1
	EG-ORF_009429	Putative DNA topoisomerase 2, mitochondrial [Caenorhabditis elegans]	NP_741252.2
	EG-ORF_009431	LIMR family protein R05D3.2 [Caenorhabditis elegans]	NP_498847.1
	EG-ORF_009518	General transcription and DNA repair factor IIH helicase subunit XPB [Caenorhabditis elegans]	NP_499487.1
	EG-ORF_009523	C2H2-type domain-containing protein [Caenorhabditis elegans]	NP_499490.1
	EG-ORF_009713	BPTI/Kunitz inhibitor domain-containing protein [Caenorhabditis elegans]	NP_499406.2
	EG-ORF_009832	ATP-dependent DNA helicase chl-1 [Caenorhabditis elegans]	NP_499295.2
	EG-ORF_009845	Orotidine 5'-phosphate decarboxylase [Caenorhabditis elegans]	NP_499291.1
	EG-ORF_009885	R3H domain-containing protein [Caenorhabditis elegans]	NP_498142.1
	EG-ORF_010047	ShKT domain-containing protein [Caenorhabditis elegans]	NP_001040849.1
	EG-ORF_010073	Rho GTPase-activating protein 26 [Caenorhabditis elegans]	NP_741163.2
	EG-ORF_010318	G-protein coupled receptors family 1 profile domain-containing protein [Caenorhabditis elegans]	NP_001367974.1
	EG-ORF_010593	PH domain-containing protein [Caenorhabditis elegans]	NP_001022833.1
	EG-ORF_010690	Transporter [Caenorhabditis elegans]	NP_499702.2
	EG-ORF_010809	Major sperm protein [Caenorhabditis elegans]	NP_507182.1
	EG-ORF_011232	B30.2/SPRY domain-containing protein [Caenorhabditis elegans]	NP_001255853.1
	EG-ORF_011735	Putative serine/threonine-protein phosphatase C27B7.6 [Caenorhabditis elegans]	NP_501547.3
	EG-ORF_011941	Uncharacterized protein CELE_C55C3.7 [Caenorhabditis elegans]	NP_001023100.2
	EG-ORF_012074	Prion-like-(Q/N-rich)-domain-bearing protein [Caenorhabditis elegans]	NP_001023577.1
	EG-ORF_012149	RuvB-like 2 [Caenorhabditis elegans]	NP_501067.1
	EG-ORF_012343	Inositol 1,4,5-trisphosphate receptor itr-1 [Caenorhabditis elegans]	NP_001023173.1
	EG-ORF_012345	Putative sphingolipid delta(4)-desaturase [Caenorhabditis elegans]	NP_501256.1
	EG-ORF_012366	Dynactin subunit 1 [Caenorhabditis elegans]	NP_001255521.1
	EG-ORF_012576	Twitchin [Caenorhabditis elegans]	NP_502273.2
	EG-ORF_012709	Phosphorylase b kinase regulatory subunit [Caenorhabditis elegans]	NP_500303.4
	EG-ORF_012809	WD repeat and FYVE domain-containing protein 3 [Caenorhabditis elegans]	NP_001255656.1
	EG-ORF_013063	ShKT domain-containing protein [Caenorhabditis elegans]	NP_001255259.1
	EG-ORF_013086	Cytoplasmic FMR1-interacting protein homolog [Caenorhabditis elegans]	NP_499949.2
	EG-ORF_013157	G-protein coupled receptors family 1 profile domain-containing protein [Caenorhabditis elegans]	NP_001023088.2
	EG-ORF_013219	Protein sidekick homolog [Caenorhabditis elegans]	NP_501339.2
	EG-ORF_013454	LOW QUALITY PROTEIN: Translation initiation factor IF-2 [Caenorhabditis elegans]	NP_001350976.1
	EG-ORF_013821	none		COILS: Coil, predicted disordered (MOBIDB LITE)
	EG-ORF_014464	NR LBD domain-containing protein [Caenorhabditis elegans]	NP_001338843.1
	EG-ORF_014517	Serpentine Receptor, class Z [Caenorhabditis elegans]	NP_504120.1
	EG-ORF_014836	F-box/WD repeat-containing protein sel-10 [Caenorhabditis elegans]	NP_001023975.1
	EG-ORF_014878	G-protein coupled receptors family 1 profile domain-containing protein [Caenorhabditis elegans]	NP_506374.1
	EG-ORF_015181	Receptor-type guanylate cyclase gcy-7 [Caenorhabditis elegans]	NP_001023955.1
	EG-ORF_015255	Battenin [Caenorhabditis elegans]	NP_505237.1
	EG-ORF_015445	VWFA domain-containing protein [Caenorhabditis elegans]	NP_001023671.1
	EG-ORF_015647	ABC transporter domain-containing protein [Caenorhabditis elegans]	NP_503175.1
	EG-ORF_016013	ShKT domain-containing protein [Caenorhabditis elegans]	NP_504149.1
	EG-ORF_016024	Cilia- and flagella-associated protein 157 [Caenorhabditis elegans]	NP_504160.1
	EG-ORF_016497	Protein phosphatase 1 regulatory subunit 37 [Caenorhabditis elegans]	NP_001256422.1
	EG-ORF_016928	G-protein coupled receptors family 1 profile domain-containing protein [Caenorhabditis elegans]	NP_001256282.1
	EG-ORF_017251	EB domain-containing protein [Caenorhabditis elegans]	NP_001343619.1
	EG-ORF_017399	2MDa_2 protein [Caenorhabditis elegans]	AAN61518.1
	EG-ORF_017401	Activated in Blocked Unfolded protein response [Caenorhabditis elegans]	NP_508659.1
	EG-ORF_018238	none		Signal peptide + non-cytoplasmic region (PHOBIUS)
	EG-ORF_018303	F-box associated domain-containing protein [Caenorhabditis elegans]	NP_492847.1
	EG-ORF_018339	Plant Late Embryo Abundant (LEA) related [Caenorhabditis elegans]	NP_001256162.1
	EG-ORF_018480	Seven TM Receptor [Caenorhabditis elegans]	NP_503660.2
	EG-ORF_018565	Prion-like-(Q/N-rich)-domain-bearing protein [Caenorhabditis elegans]	NP_506849.1
	EG-ORF_018686	Serpentine Receptor, class H [Caenorhabditis elegans]	NP_507147.1
	EG-ORF_020319	Paired box protein 6 homolog [Caenorhabditis elegans]	NP_001024571.1
	EG-ORF_020994	Lysine-specific demethylase 7 homolog [Caenorhabditis elegans]	NP_500611.1
	EG-ORF_021332	none		Tropomyosin (IPR000533)
	EG-ORF_022326	Rab-3-interacting molecule unc-10 [Caenorhabditis elegans]	NP_001024901.1
	EG-ORF_023030	Apple domain-containing protein [Caenorhabditis elegans]	NP_509443.2
	EG-ORF_023422	Homeobox protein ceh-40 [Caenorhabditis elegans]	NP_510060.1
	EG-ORF_023513	GATA-type domain-containing protein [Caenorhabditis elegans]	NP_001293994.1
	EG-ORF_023626	Ubiquitin conjugation factor E4 ufd-2 [Caenorhabditis elegans]	NP_495691.1
	EG-ORF_023969	MAP kinase-activating death domain protein [Caenorhabditis elegans]	NP_741710.1
	EG-ORF_024099	none		none
	EG-ORF_024123	ATPase morc-1 [Caenorhabditis elegans]	NP_498104.1
