## Supplementary material for "A regulatory module driving the recurrent evolution of irreducible molecular complexes": Data_S8

C. elegans protein					E-Value
AF-P34483-F1-model_v4 Uncharacterized protein F59B2.8	7.578E-17
AF-P34484-F1-model_v4 Uncharacterized protein F59B2.9	2.472E-16
AF-Q22946-F1-model_v4 F-box domain-containing protein	4.752E-15
AF-P46500-F1-model_v4 Skn-1 dependent zygotic transcript 15 protein	3.343E-14
AF-G8JLX0-F1-model_v4 F-box domain-containing protein	6.426E-13
AF-Q9N5T3-F1-model_v4 FBA_2 domain-containing protein	9.719E-13
AF-Q9N5E7-F1-model_v4 F-box domain-containing protein	1.750E-13
AF-I7K4I5-F1-model_v4 F-box domain-containing protein	2.503E-12
AF-Q9XVI8-F1-model_v4 FBA_2 domain-containing protein	2.352E-13
AF-O02111-F1-model_v4 F-box domain-containing protein	6.817E-13
AF-Q9XX13-F1-model_v4 F-box domain-containing protein	2.503E-12
AF-Q95X85-F1-model_v4 FBA_2 domain-containing protein	3.161E-13
AF-O62225-F1-model_v4 F-box domain-containing protein	7.254E-12
AF-Q19588-F1-model_v4 F-box domain-containing protein	1.655E-12
AF-O16745-F1-model_v4 F-box domain-containing protein	2.817E-12
AF-O16211-F1-model_v4 FBA_2 domain-containing protein	1.560E-12
AF-E1B6V8-F1-model_v4 F-box domain-containing protein	9.719E-13
AF-Q9U219-F1-model_v4 FBA_2 domain-containing protein	4.535E-11
AF-P91449-F1-model_v4 FBA_2 domain-containing protein	1.565E-11
AF-O18004-F1-model_v4 F-box domain-containing protein	1.655E-12
AF-Q21935-F1-model_v4 F-box domain-containing protein	4.017E-12
AF-Q9XV73-F1-model_v4 F-box domain-containing protein	1.094E-12
AF-Q9N3J6-F1-model_v4 F-box domain-containing protein	1.982E-11
AF-Q21761-F1-model_v4 F-box domain-containing protein	2.647E-13
AF-E7EM25-F1-model_v4 F-box domain-containing protein	8.662E-12
AF-O17183-F1-model_v4 F-box domain-containing protein	5.727E-12
AF-A0A131MBD1-F1-model_v4 F-box domain-containing protein	3.171E-12
AF-G4RXN1-F1-model_v4 F-box domain-containing protein	8.165E-12
AF-O76637-F1-model_v4 F-box domain-containing protein	4.017E-12
AF-O45397-F1-model_v4 F-box domain-containing protein	1.660E-11
AF-Q965V6-F1-model_v4 F-box domain-containing protein	1.390E-11
AF-A0A3B1DQT0-F1-model_v4 F-box domain-containing protein	2.231E-11
AF-F8Y416-F1-model_v4 F-box domain-containing protein	1.761E-11
AF-Q95YC2-F1-model_v4 F-box domain-containing protein	1.310E-11
AF-Q2V072-F1-model_v4 F-box domain-containing protein	6.094E-11
AF-Q9XUR3-F1-model_v4 Uncharacterized protein	2.103E-11
AF-P34459-F1-model_v4 Uncharacterized protein F54H12.5	3.374E-11
AF-Q9TZG3-F1-model_v4 F-box domain-containing protein	4.029E-11
AF-Q9U232-F1-model_v4 FBA_2 domain-containing protein	8.190E-11
AF-Q9U3N3-F1-model_v4 Uncharacterized protein	1.874E-10
AF-O62111-F1-model_v4 F-box domain-containing protein	8.689E-11
AF-O16743-F1-model_v4 F-box domain-containing protein	4.029E-11
AF-B5BM39-F1-model_v4 FBA_2 domain-containing protein	6.881E-10
AF-P91222-F1-model_v4 F-box domain-containing protein	1.390E-11
AF-G3MU12-F1-model_v4 F-box domain-containing protein	4.261E-12
AF-Q2V078-F1-model_v4 F-box domain-containing protein	8.190E-11
AF-P91234-F1-model_v4 F-box B protein	8.662E-12
AF-O62453-F1-model_v4 Uncharacterized protein	9.218E-11
AF-P91232-F1-model_v4 SKN-1 Dependent Zygotic transcript	1.235E-11
AF-Q4R178-F1-model_v4 F-box domain-containing protein	1.766E-10
AF-P91231-F1-model_v4 F-box domain-containing protein	1.101E-10
AF-Q9XUZ4-F1-model_v4 F-box domain-containing protein	4.535E-11
AF-O45427-F1-model_v4 SKN-1 Dependent Zygotic transcript	4.041E-10
AF-O45575-F1-model_v4 Uncharacterized protein	6.465E-11
AF-Q8I4G2-F1-model_v4 F-box domain-containing protein	3.809E-10
AF-O17120-F1-model_v4 F-box B protein	8.216E-10
AF-P91541-F1-model_v4 F-box domain-containing protein	1.168E-10
AF-Q9XUT7-F1-model_v4 FBA_2 domain-containing protein	1.394E-10
AF-Q9TZF7-F1-model_v4 F-box domain-containing protein	4.826E-10
AF-Q9NAQ6-F1-model_v4 FBA_2 domain-containing protein	6.094E-11
AF-P91539-F1-model_v4 F-box domain-containing protein	9.719E-13
AF-P91233-F1-model_v4 SKN-1 Dependent Zygotic transcript	8.190E-11
AF-O45535-F1-model_v4 F-box B protein	1.874E-10
AF-P91229-F1-model_v4 F-box domain-containing protein	4.535E-11
AF-O17165-F1-model_v4 F-box domain-containing protein	3.591E-10
AF-Q9U2B3-F1-model_v4 FBA_2 domain-containing protein	5.762E-10
AF-Q9TZG6-F1-model_v4 FBA_2 domain-containing protein	9.810E-10
AF-P91225-F1-model_v4 FBA_2 domain-containing protein	5.120E-10
AF-Q4W513-F1-model_v4 F-box domain-containing protein	7.322E-09
AF-P91538-F1-model_v4 F-box domain-containing protein	9.218E-11
AF-O16577-F1-model_v4 FBA_2 domain-containing protein	2.518E-10
AF-O44865-F1-model_v4 F-box domain-containing protein	2.238E-10
AF-Q9TZG4-F1-model_v4 FBA_2 domain-containing protein	1.772E-09
AF-Q688B6-F1-model_v4 F-box domain-containing protein	1.038E-10
AF-Q2V081-F1-model_v4 F-box domain-containing protein	3.591E-10
AF-O44868-F1-model_v4 F-box domain-containing protein	1.665E-10
AF-O45769-F1-model_v4 F-box domain-containing protein	4.054E-09
AF-O16742-F1-model_v4 F-box domain-containing protein	4.549E-10
AF-Q9XUZ6-F1-model_v4 FBA_2 domain-containing protein	1.670E-09
AF-O44892-F1-model_v4 F-box domain-containing protein	1.104E-09
AF-Q2V079-F1-model_v4 F-box domain-containing protein	4.288E-10
AF-Q20182-F1-model_v4 F-box domain-containing protein	4.549E-10
AF-Q95QS7-F1-model_v4 F-box domain-containing protein	4.288E-10
AF-Q95Y47-F1-model_v4 F-box domain-containing protein	1.994E-09
AF-A0A5S9MNN1-F1-model_v4 FBA_2 domain-containing protein	8.216E-10
AF-O45536-F1-model_v4 F-box domain-containing protein	1.484E-09
AF-A7DT43-F1-model_v4 F-box domain-containing protein	1.988E-10
AF-Q9BKX3-F1-model_v4 F-box domain-containing protein	3.017E-09
AF-Q965L5-F1-model_v4 F-box domain-containing protein	1.104E-09
AF-Q95XB8-F1-model_v4 F-box domain-containing protein	1.175E-08
AF-Q9XUZ1-F1-model_v4 F-box domain-containing protein	1.665E-10
AF-O17229-F1-model_v4 F-box domain-containing protein	3.385E-10
AF-Q9TXT8-F1-model_v4 F-box B protein	2.109E-10
AF-Q9XVB8-F1-model_v4 F-box domain-containing protein	4.549E-10
AF-O17817-F1-model_v4 F-box domain-containing protein	2.374E-10
AF-Q9XWG1-F1-model_v4 FBA_2 domain-containing protein	3.602E-09
AF-Q9XXS3-F1-model_v4 F-box domain-containing protein	3.602E-09
AF-G5ECQ5-F1-model_v4 F-box domain-containing protein	2.381E-09
AF-Q23182-F1-model_v4 FBA_2 domain-containing protein	1.171E-09
AF-A4F331-F1-model_v4 F-box domain-containing protein	6.902E-09
AF-O17178-F1-model_v4 F-box domain-containing protein	3.200E-09
AF-Q9U2F9-F1-model_v4 F-box domain-containing protein	1.171E-09
AF-Q8WQD4-F1-model_v4 F-box domain-containing protein	1.318E-09
AF-A4F332-F1-model_v4 F-box domain-containing protein	2.122E-08
AF-O18137-F1-model_v4 FBA_2 domain-containing protein	2.998E-11
AF-O61844-F1-model_v4 F-box domain-containing protein	7.768E-09
AF-A9DCC2-F1-model_v4 FBA_2 domain-containing protein	4.054E-09
AF-O44864-F1-model_v4 FBA_2 domain-containing protein	1.101E-10
AF-Q9XVV6-F1-model_v4 F-box domain-containing protein	3.395E-09
AF-O45224-F1-model_v4 FBA_2 domain-containing protein	3.190E-10
AF-O44869-F1-model_v4 F-box domain-containing protein	5.136E-09
AF-Q9N5W9-F1-model_v4 F-box domain-containing protein	3.026E-08
AF-A4F333-F1-model_v4 F-box domain-containing protein	6.902E-09
AF-Q9XWP5-F1-model_v4 F-box domain-containing protein	1.670E-09
AF-O17774-F1-model_v4 FBA_2 domain-containing protein	6.132E-09
AF-Q18669-F1-model_v4 F-box domain-containing protein	1.041E-09
AF-O45576-F1-model_v4 F-box domain-containing protein	1.104E-09
AF-Q5R3S7-F1-model_v4 F-box domain-containing protein	5.448E-09
AF-D0G909-F1-model_v4 FBA_2 domain-containing protein	4.054E-09
AF-A0A0M7RFF2-F1-model_v4 FBA_2 domain-containing protein	4.841E-09
AF-O44475-F1-model_v4 FBA_2 domain-containing protein	9.841E-09
AF-Q9N4U7-F1-model_v4 FBA_2 domain-containing protein	7.322E-09
AF-Q9N5K6-F1-model_v4 F-box domain-containing protein	1.108E-08
AF-B1Q275-F1-model_v4 F-box domain-containing protein	5.780E-09
AF-Q8WTM1-F1-model_v4 FBA_2 domain-containing protein	2.526E-09
AF-P91114-F1-model_v4 Uncharacterized protein	4.841E-09
AF-Q2V080-F1-model_v4 F-box domain-containing protein	7.322E-09
AF-Q9N3J7-F1-model_v4 F-box domain-containing protein	1.243E-09
AF-Q86S48-F1-model_v4 FBA_2 domain-containing protein	4.826E-10
AF-O44866-F1-model_v4 F-box domain-containing protein	2.381E-09
AF-Q9XUZ3-F1-model_v4 F-box domain-containing protein	7.768E-09
AF-Q9XUM1-F1-model_v4 F-box domain-containing protein	9.247E-10
AF-A7DT44-F1-model_v4 F-box domain-containing protein	1.171E-09
AF-O76691-F1-model_v4 FBA_2 domain-containing protein	7.768E-09
AF-O18136-F1-model_v4 F-box domain-containing protein	3.200E-09
AF-Q564T6-F1-model_v4 F-box domain-containing protein	3.200E-09
AF-B5BM42-F1-model_v4 FBA_2 domain-containing protein	7.768E-09
AF-O18135-F1-model_v4 F-box domain-containing protein	6.113E-10
AF-Q9NA67-F1-model_v4 FBA_2 domain-containing protein	2.238E-10
AF-O18134-F1-model_v4 F-box domain-containing protein	2.122E-08
AF-A4F329-F1-model_v4 F-box domain-containing protein	1.407E-07
AF-A3RMT5-F1-model_v4 FBA_2 domain-containing protein	6.132E-09
AF-Q4W5Q7-F1-model_v4 F-box domain-containing protein	1.111E-07
AF-O45748-F1-model_v4 FBA_2 domain-containing protein	4.591E-07
AF-O62473-F1-model_v4 FBA_2 domain-containing protein	2.861E-07
AF-Q966E4-F1-model_v4 F-box domain-containing protein	9.871E-08
AF-O45772-F1-model_v4 F-box domain-containing protein	6.526E-08
AF-P91522-F1-model_v4 F-box domain-containing protein	1.111E-07
AF-Q9N5X0-F1-model_v4 F-box domain-containing protein	1.681E-07
AF-Q9TZ19-F1-model_v4 F-box domain-containing protein	9.871E-08
AF-O76694-F1-model_v4 F-box domain-containing protein	2.526E-09
AF-F8WU15-F1-model_v4 F-box domain-containing protein	2.861E-07
AF-G5EDX9-F1-model_v4 FTH domain-containing protein	6.902E-09
AF-A4F330-F1-model_v4 F-box domain-containing protein	1.783E-07
AF-O44725-F1-model_v4 FBA_2 domain-containing protein	9.841E-09
AF-Q9TZ27-F1-model_v4 F-box domain-containing protein	1.783E-07
AF-O44863-F1-model_v4 F-box domain-containing protein	1.323E-08
AF-O76692-F1-model_v4 F-box domain-containing protein	3.821E-09
AF-Q9TXM9-F1-model_v4 F-box domain-containing protein	1.783E-07
AF-Q7JKV5-F1-model_v4 F-box domain-containing protein	1.171E-09
AF-O02356-F1-model_v4 F-box domain-containing protein	1.891E-07
AF-O45329-F1-model_v4 F-box domain-containing protein	3.416E-07
AF-Q9TZ24-F1-model_v4 F-box domain-containing protein	2.542E-07
AF-Q95XL3-F1-model_v4 F-box domain-containing protein	6.923E-08
AF-C7FZV0-F1-model_v4 Uncharacterized protein	4.563E-09
AF-Q9N4K5-F1-model_v4 F-box domain-containing protein	1.584E-07
AF-Q9NDU9-F1-model_v4 F-box domain-containing protein	2.122E-08
AF-Q09291-F1-model_v4 E3 ubiquitin-protein ligase hecw-1	8.267E-08
AF-Q95XK8-F1-model_v4 F-box domain-containing protein	2.259E-07
AF-A0A0M7RF51-F1-model_v4 F-box domain-containing protein	2.705E-06
AF-C3JXE4-F1-model_v4 F-box domain-containing protein	2.697E-07
AF-Q9XUD2-F1-model_v4 F-box domain-containing protein	8.267E-08
AF-Q9XX86-F1-model_v4 F-box domain-containing protein	2.542E-07
AF-Q56VY5-F1-model_v4 F-box domain-containing protein	2.389E-08
AF-Q966E6-F1-model_v4 F-box domain-containing protein	1.584E-07
AF-Q9XWG4-F1-model_v4 F-box domain-containing protein	2.013E-06
AF-O76638-F1-model_v4 F-box domain-containing protein	7.816E-07
AF-Q9NAQ7-F1-model_v4 FBA_2 domain-containing protein	9.871E-08
AF-A0A0S4XRX8-F1-model_v4 F-box domain-containing protein	4.886E-06
AF-Q9N2T1-F1-model_v4 F-box domain-containing protein	7.792E-08
AF-Q22727-F1-model_v4 F-box domain-containing protein	1.111E-07
AF-O44890-F1-model_v4 F-box domain-containing protein	6.170E-07
AF-G5EGH1-F1-model_v4 F-box domain-containing protein	7.345E-08
AF-Q9XWD4-F1-model_v4 F-box domain-containing protein	2.688E-08
AF-O02110-F1-model_v4 FBA_2 domain-containing protein	8.825E-06
AF-Q19169-F1-model_v4 F-box domain-containing protein	1.589E-06
AF-Q2WF55-F1-model_v4 F-box domain-containing protein	8.293E-07
AF-Q966E2-F1-model_v4 FTH domain-containing protein	1.407E-07
AF-O62228-F1-model_v4 F-box domain-containing protein	1.254E-06
AF-O44888-F1-model_v4 F-box domain-containing protein	1.891E-07
AF-Q20225-F1-model_v4 F-box domain-containing protein	1.675E-08
AF-O17200-F1-model_v4 F-box A protein	5.152E-08
AF-A0A0S4XR53-F1-model_v4 F-box domain-containing protein	1.182E-06
AF-C7GIK9-F1-model_v4 F-box domain-containing protein	1.584E-07
AF-Q2XMY6-F1-model_v4 F-box domain-containing protein	3.624E-07
AF-O17231-F1-model_v4 FBA_2 domain-containing protein	2.252E-08
AF-Q9BKX6-F1-model_v4 F-box domain-containing protein	9.902E-07
AF-O45159-F1-model_v4 F-box domain-containing protein	7.368E-07
AF-O62012-F1-model_v4 F-box domain-containing protein	2.129E-07
AF-O45561-F1-model_v4 F-box domain-containing protein	1.897E-06
AF-O62474-F1-model_v4 F-box domain-containing protein	5.816E-07
AF-Q9U231-F1-model_v4 F-box domain-containing protein	2.013E-06
AF-Q9TZ23-F1-model_v4 F-box domain-containing protein	1.686E-06
AF-O16666-F1-model_v4 FTH domain-containing protein	1.250E-07
AF-H2L0E4-F1-model_v4 Uncharacterized protein	2.389E-08
AF-Q4R123-F1-model_v4 Uncharacterized protein	1.493E-07
AF-O17998-F1-model_v4 FTH domain-containing protein	2.861E-07
AF-O18309-F1-model_v4 FBA_2 domain-containing protein	8.293E-07
AF-Q9TZ21-F1-model_v4 F-box domain-containing protein	6.546E-07
AF-Q95XL2-F1-model_v4 F-box domain-containing protein	2.266E-06
AF-A0A5S9MMF1-F1-model_v4 FBA_2 domain-containing protein	2.135E-06
AF-Q9TZG9-F1-model_v4 FBA_2 domain-containing protein	1.794E-05
AF-Q966E3-F1-model_v4 F-box domain-containing protein	2.550E-06
AF-O44584-F1-model_v4 Uncharacterized protein	3.210E-08
AF-O17198-F1-model_v4 F-box domain-containing protein	1.493E-07
AF-O17196-F1-model_v4 F-box domain-containing protein	2.542E-07
AF-G5EFW4-F1-model_v4 Uncharacterized protein	3.613E-08
AF-Q9U1U9-F1-model_v4 FTH domain-containing protein	9.902E-07
AF-Q86D03-F1-model_v4 F-box domain-containing protein	1.897E-06
AF-Q9XWZ4-F1-model_v4 FTH domain-containing protein	1.335E-05
AF-O45333-F1-model_v4 F-box domain-containing protein	1.050E-06
AF-O17228-F1-model_v4 F-box domain-containing protein	6.189E-06
AF-U4PEC7-F1-model_v4 FBA_2 domain-containing protein	4.092E-06
AF-O17333-F1-model_v4 FBA_2 domain-containing protein	1.114E-06
AF-G4RXG5-F1-model_v4 F-box domain-containing protein	1.891E-07
AF-F1LIL9-F1-model_v4 F-box domain-containing protein	3.026E-08
AF-G4SG25-F1-model_v4 F-box domain-containing protein	2.879E-05
AF-Q86MH2-F1-model_v4 F-box domain-containing protein	6.151E-08
AF-Q9U2N5-F1-model_v4 F-box domain-containing protein	6.945E-07
AF-G5EDX6-F1-model_v4 F-box domain-containing protein	2.861E-07
AF-Q95XK9-F1-model_v4 F-box domain-containing protein	6.966E-06
AF-G5EEL4-F1-model_v4 F-box domain-containing protein	1.412E-06
AF-O17199-F1-model_v4 F-box domain-containing protein	1.407E-07
AF-O17327-F1-model_v4 Uncharacterized protein	4.577E-08
AF-B3WFZ1-F1-model_v4 Uncharacterized protein	3.416E-07
AF-O62123-F1-model_v4 FTH domain-containing protein	3.845E-07
AF-Q95XB9-F1-model_v4 F-box domain-containing protein	2.550E-06
AF-Q9U3N2-F1-model_v4 F-box domain-containing protein	4.079E-07
AF-Q9XW66-F1-model_v4 F-box domain-containing protein	8.293E-07
AF-O17577-F1-model_v4 F-box domain-containing protein	1.498E-06
AF-Q9XUX2-F1-model_v4 F-box domain-containing protein	1.897E-06
AF-Q2WF60-F1-model_v4 F-box domain-containing protein	2.550E-06
AF-Q09336-F1-model_v4 F-box A protein 224	3.230E-06
AF-O45335-F1-model_v4 F-box domain-containing protein	6.546E-07
AF-I2HAL4-F1-model_v4 FBA_2 domain-containing protein	2.019E-05
AF-Q9N5W8-F1-model_v4 F-box domain-containing protein	8.825E-06
AF-Q9XUM2-F1-model_v4 F-box domain-containing protein	1.407E-07
AF-Q9TYK5-F1-model_v4 F-box domain-containing protein	7.391E-06
AF-Q21842-F1-model_v4 F-box domain-containing protein	3.857E-06
AF-O01573-F1-model_v4 F-box domain-containing protein	3.624E-07
AF-C3JXE6-F1-model_v4 F-box domain-containing protein	3.045E-06
AF-G1K0Y9-F1-model_v4 FBA_2 domain-containing protein	9.391E-05
AF-Q95Y63-F1-model_v4 F-box domain-containing protein	1.118E-05
AF-O17369-F1-model_v4 Uncharacterized protein	1.498E-06
AF-G5EGS1-F1-model_v4 F-box domain-containing protein	3.636E-06
AF-Q9GYL7-F1-model_v4 Uncharacterized protein	8.293E-07
AF-Q8IAB2-F1-model_v4 F-box domain-containing protein	1.118E-05
AF-Q9U2P1-F1-model_v4 F-box domain-containing protein	1.788E-06
AF-Q9TZK9-F1-model_v4 F-box domain-containing protein	1.182E-06
AF-E0R7K6-F1-model_v4 F-box domain-containing protein	2.550E-06
AF-P91115-F1-model_v4 F-box C protein	1.254E-06
AF-Q95XB5-F1-model_v4 FTH domain-containing protein	4.605E-06
AF-Q9XU25-F1-model_v4 F-box domain-containing protein	2.550E-06
AF-Q9XUY7-F1-model_v4 F-box domain-containing protein	9.362E-06
AF-Q9U3Q8-F1-model_v4 F-box domain-containing protein	1.412E-06
AF-G5EF23-F1-model_v4 F-box domain-containing protein	6.189E-06
AF-A0A0K3ARZ7-F1-model_v4 FTH domain-containing protein	2.550E-06
AF-Q9XUX6-F1-model_v4 FTH domain-containing protein	5.184E-06
AF-O76693-F1-model_v4 FBA_2 domain-containing protein	1.686E-06
AF-Q95XB6-F1-model_v4 F-box domain-containing protein	2.411E-05
AF-A3RMT8-F1-model_v4 F-box domain-containing protein	1.050E-06
AF-Q86D19-F1-model_v4 F-box domain-containing protein	2.870E-06
AF-Q9XUR7-F1-model_v4 Uncharacterized protein	8.318E-06
AF-O18085-F1-model_v4 F-box domain-containing protein	2.705E-06
AF-G5EE30-F1-model_v4 FTH domain-containing protein	2.266E-06
AF-A0A2C9C3H4-F1-model_v4 F-box domain-containing protein	8.344E-05
AF-O76644-F1-model_v4 Uncharacterized protein	1.050E-06
AF-Q9N5W7-F1-model_v4 F-box domain-containing protein	1.589E-06
AF-Q95ZM4-F1-model_v4 F-box C protein	5.168E-07
AF-C7GIL0-F1-model_v4 FTH domain-containing protein	3.240E-05
AF-Q9UAX8-F1-model_v4 FTH domain-containing protein	4.605E-06
AF-G5EEP4-F1-model_v4 F-box domain-containing protein	2.013E-06
AF-Q9U3N1-F1-model_v4 F-box domain-containing protein	1.118E-05
AF-D5MCV2-F1-model_v4 FTH domain-containing protein	2.273E-05
AF-O16696-F1-model_v4 F-box domain-containing protein	1.502E-05
AF-O45826-F1-model_v4 F-box domain-containing protein	1.186E-05
AF-Q9TZ22-F1-model_v4 F-box domain-containing protein	1.691E-05
AF-O17067-F1-model_v4 F-box C protein	1.258E-05
AF-A0A0S4XR30-F1-model_v4 FBA_2 domain-containing protein	1.335E-05
AF-Q9XVC2-F1-model_v4 FTH domain-containing protein	2.705E-06
AF-O62361-F1-model_v4 F-box domain-containing protein	3.857E-06
AF-O18201-F1-model_v4 F-box C protein	6.189E-06
AF-Q7K6I8-F1-model_v4 F-box A protein	2.558E-05
AF-Q95Y64-F1-model_v4 F-box domain-containing protein	3.869E-05
AF-Q9XU20-F1-model_v4 F-box domain-containing protein	7.391E-06
AF-O16525-F1-model_v4 F-box domain-containing protein	2.019E-05
AF-O44493-F1-model_v4 FBA_2 domain-containing protein	5.216E-04
AF-P90944-F1-model_v4 FBA_2 domain-containing protein	1.421E-04
AF-P91540-F1-model_v4 F-box domain-containing protein	6.209E-05
AF-Q9TZG1-F1-model_v4 F-box C protein	7.841E-06
AF-O61800-F1-model_v4 F-box domain-containing protein	3.438E-05
AF-P34293-F1-model_v4 Uncharacterized F-box protein C05B5.5	3.045E-06
AF-O45285-F1-model_v4 F-box domain-containing protein	1.794E-05
AF-O17578-F1-model_v4 F-box domain-containing protein	1.594E-05
AF-Q9XU28-F1-model_v4 F-box domain-containing protein	1.594E-05
AF-Q9TYZ8-F1-model_v4 Uncharacterized protein	1.788E-06
AF-Q9U384-F1-model_v4 Uncharacterized protein	1.412E-06
AF-O61804-F1-model_v4 FBA_2 domain-containing protein	1.262E-04
AF-Q2WF62-F1-model_v4 F-box domain-containing protein	7.414E-05
AF-Q22513-F1-model_v4 F-box domain-containing protein	7.368E-07
AF-O45428-F1-model_v4 F-box domain-containing protein	6.966E-06
AF-A5Z2X0-F1-model_v4 Uncharacterized protein	3.045E-06
AF-O17203-F1-model_v4 FTH domain-containing protein	1.421E-04
AF-Q9U2X5-F1-model_v4 FBA_2 domain-containing protein	8.825E-06
AF-O18043-F1-model_v4 F-box A protein	7.414E-05
AF-Q2YS43-F1-model_v4 F-box domain-containing protein	1.507E-04
AF-O16541-F1-model_v4 F-box C protein	1.118E-05
AF-G5EGJ4-F1-model_v4 F-box C protein	1.897E-06
AF-Q22736-F1-model_v4 Uncharacterized protein	9.333E-07
AF-O61206-F1-model_v4 F-box C protein	3.438E-05
AF-Q95Y49-F1-model_v4 Uncharacterized protein	8.318E-06
AF-Q9GR37-F1-model_v4 F-box domain-containing protein	1.599E-04
AF-A3KFD9-F1-model_v4 F-box C protein	3.438E-05
AF-Q20359-F1-model_v4 F-box domain-containing protein	2.714E-05
AF-Q95Y66-F1-model_v4 FTH domain-containing protein	3.869E-05
AF-O16774-F1-model_v4 F-box C protein	1.054E-05
AF-A0A0S4XRK9-F1-model_v4 F-box C protein	1.054E-05
AF-O02112-F1-model_v4 FBA_2 domain-containing protein	5.216E-04
AF-Q564T5-F1-model_v4 FBA_2 domain-containing protein	1.507E-04
AF-Q9U2Z8-F1-model_v4 F-box domain-containing protein	1.805E-03
AF-H2KYV2-F1-model_v4 F-box domain-containing protein	1.903E-05
AF-Q9GR36-F1-model_v4 F-box domain-containing protein	3.250E-04
AF-Q9U2F8-F1-model_v4 F-box domain-containing protein	1.425E-03
AF-Q2XMY8-F1-model_v4 F-box domain-containing protein	6.988E-05
AF-A0A1T5HUK2-F1-model_v4 Uncharacterized protein	8.344E-05
AF-A8E0Q0-F1-model_v4 Uncharacterized protein	2.273E-05
AF-Q7KQ96-F1-model_v4 Uncharacterized protein	9.421E-04
AF-A3KFD5-F1-model_v4 F-box domain-containing protein	7.889E-04
AF-P91305-F1-model_v4 F-box domain-containing protein	4.620E-05
AF-O16550-F1-model_v4 F-box domain-containing protein	3.658E-04
AF-O45741-F1-model_v4 F-box domain-containing protein	9.391E-05
AF-Q6HAE7-F1-model_v4 FTH domain-containing protein	1.262E-04
AF-Q9XVB6-F1-model_v4 F-box domain-containing protein	8.907E-03
AF-O18130-F1-model_v4 F-box domain-containing protein	4.105E-05
AF-O17299-F1-model_v4 Uncharacterized protein	1.800E-04
AF-H2L0E7-F1-model_v4 F-box domain-containing protein	1.915E-03
AF-G5EG46-F1-model_v4 F-box C protein	1.691E-05
AF-Q9TYZ7-F1-model_v4 Uncharacterized protein	1.800E-04
AF-Q9GYR8-F1-model_v4 FBA_2 domain-containing protein	2.566E-04
AF-Q9XX88-F1-model_v4 F-box domain-containing protein	2.558E-05
AF-Q9XV32-F1-model_v4 Uncharacterized protein	8.852E-05
AF-D9N150-F1-model_v4 FTH domain-containing protein	3.869E-05
AF-Q9N5U0-F1-model_v4 F-box C protein	4.105E-05
AF-Q9TZG5-F1-model_v4 FBA_2 domain-containing protein	7.437E-04
AF-O44889-F1-model_v4 FTH domain-containing protein	3.073E-03
AF-G5EC06-F1-model_v4 F-box domain-containing protein	9.421E-04
AF-O44714-F1-model_v4 F-box C protein	1.909E-04
AF-Q9TZ85-F1-model_v4 FTH domain-containing protein	4.649E-03
AF-Q20132-F1-model_v4 F-box domain-containing protein	7.889E-04
AF-O45671-F1-model_v4 Uncharacterized protein	1.909E-04
AF-H2KZR8-F1-model_v4 F-box domain-containing protein	8.344E-05
AF-A3KFE6-F1-model_v4 F-box C protein	1.805E-03
AF-Q94286-F1-model_v4 F-box C protein	1.701E-03
AF-O62419-F1-model_v4 Uncharacterized protein	3.064E-04
AF-Q9U2D3-F1-model_v4 FTH domain-containing protein	1.507E-04
AF-O16766-F1-model_v4 F-box C protein	3.658E-04
AF-G5EGC2-F1-model_v4 F-box A protein	4.916E-04
AF-Q86MI6-F1-model_v4 Uncharacterized protein	7.031E-03
AF-O16735-F1-model_v4 F-box C protein	5.216E-04
AF-P91294-F1-model_v4 F-box domain-containing protein	1.707E-02
AF-Q19758-F1-model_v4 F-box domain-containing protein	6.628E-03
AF-P91116-F1-model_v4 F-box C protein	3.893E-03
AF-Q20892-F1-model_v4 F-box domain-containing protein	3.459E-03
AF-P91104-F1-model_v4 F-box C protein	2.897E-03
AF-O45600-F1-model_v4 F-box domain-containing protein	1.270E-02
AF-O44583-F1-model_v4 F-box domain-containing protein	3.270E-02
AF-Q7KPU6-F1-model_v4 Uncharacterized protein	1.921E-02
AF-Q9BKS7-F1-model_v4 F-box domain-containing protein	1.921E-02
AF-O16251-F1-model_v4 F-box domain-containing protein	5.232E-03
AF-Q22842-F1-model_v4 F-box domain-containing protein	8.370E-04
AF-Q22777-F1-model_v4 F-box domain-containing protein	8.935E-02
AF-O02121-F1-model_v4 F-box B protein	3.083E-02
AF-A3RMU2-F1-model_v4 F-box domain-containing protein	2.582E-02
AF-P91295-F1-model_v4 F-box domain-containing protein	3.692E-01
AF-O45886-F1-model_v4 Uncharacterized protein	1.128E-02
AF-Q9N3B1-F1-model_v4 F-box C protein	1.609E-02
AF-Q9XXI8-F1-model_v4 F-box domain-containing protein	1.516E-02
AF-H2KZE1-F1-model_v4 Uncharacterized protein	3.073E-03
AF-O61801-F1-model_v4 F-box domain-containing protein	1.070E+00
AF-Q9TZ28-F1-model_v4 FTH domain-containing protein	6.267E-02
AF-D9N149-F1-model_v4 FTH domain-containing protein	5.585E-01
AF-Q6EZG9-F1-model_v4 Uncharacterized protein	2.739E-02
AF-O44867-F1-model_v4 F-box domain-containing protein	2.176E+00
AF-Q9XU29-F1-model_v4 F-box domain-containing protein	7.939E-02
AF-A9UJP2-F1-model_v4 FTH domain-containing protein	5.585E-01
AF-O45336-F1-model_v4 F-box domain-containing protein	4.156E-01
AF-Q9TXQ0-F1-model_v4 F-box domain-containing protein	7.075E-01
AF-A0A1C3NSM7-F1-model_v4 Uncharacterized protein	2.590E-01
AF-Q21308-F1-model_v4 Uncharacterized protein	1.927E-01
AF-A0A0M9JJE0-F1-model_v4 Uncharacterized protein	2.176E+00
AF-O44804-F1-model_v4 Uncharacterized protein	2.747E-01
AF-Q9N5T4-F1-model_v4 F-box domain-containing protein	1.619E+00
AF-Q95XG1-F1-model_v4 Uncharacterized protein	1.352E-01
AF-O01487-F1-model_v4 Uncharacterized protein	7.075E-01
AF-Q9N4F6-F1-model_v4 Uncharacterized protein	1.201E-01
AF-B3GWE2-F1-model_v4 F-box domain-containing protein	2.747E-01
AF-Q17783-F1-model_v4 F-box domain-containing protein	4.677E-01
AF-Q4R156-F1-model_v4 Uncharacterized protein	7.075E-01
AF-Q09299-F1-model_v4 Putative RNA-binding protein EEED8.10	1.717E+00
AF-A0A0K3AVC3-F1-model_v4 Uncharacterized protein	2.051E+00
AF-P45894-F1-model_v4 5'-AMP-activated protein kinase catalytic subunit alpha-1	1.135E+00
AF-Q9XUL5-F1-model_v4 FTH domain-containing protein	3.102E+00
AF-L8E972-F1-model_v4 Uncharacterized protein	5.944E+00
AF-Q09562-F1-model_v4 Gastrulation-defective protein 3	6.690E+00
AF-Q8ITV6-F1-model_v4 FHA domain-containing protein	3.491E+00
AF-Q9U2A9-F1-model_v4 Ribosome biogenesis protein BOP1 homolog	5.602E+00
AF-P38433-F1-model_v4 Acetylcholinesterase 1	8.474E+00
AF-O62452-F1-model_v4 Uncharacterized protein	4.423E+00
AF-Q95XP4-F1-model_v4 Semaphorin-2A	7.529E+00
AF-G5EFA7-F1-model_v4 Uncharacterized protein	8.474E+00
AF-Q9XU96-F1-model_v4 Uncharacterized protein	9.538E+00
AF-H2L092-F1-model_v4 SH2 domain-containing protein	9.538E+00
AF-Q17693-F1-model_v4 Probable methylenetetrahydrofolate reductase	8.474E+00
AF-O45500-F1-model_v4 G_PROTEIN_RECEP_F3_4 domain-containing protein	7.529E+00
